# Natural variation further increases resilience of sorghum bred for chronically drought-prone environments

**DOI:** 10.1101/2021.10.20.465110

**Authors:** Hongxu Dong, Techale Birhan, Nezif Abajebel, Misganu Wakjira, Tesfaye Mitiku, Cornelia Lemke, Vincent Vadez, Andrew H. Paterson, Kassahun Bantte

## Abstract

Climate-change-associated shifts in rainfall distribution together with a looming worldwide water crisis make drought resilience of central importance to food security. Even for relatively drought resilient crops such as sorghum, moisture stress is nonetheless one of the major constraints for production. Here, we explore the potential to use natural genetic variation to build on the inherent drought tolerance of an elite cultivar (Teshale) bred for Ethiopian conditions including chronic drought, evaluating a backcross nested-association mapping (BC-NAM) population using 12 diverse founder lines crossed with Teshale under three drought-prone environments in Ethiopia. All twelve populations averaged higher head exsertion and lower leaf senescence than the recurrent parent in the two highest-stress environments, reflecting new drought resilience mechanisms from the donors. A total of 154 QTLs were detected for eight drought responsive traits – the validity of these were supported in that 100 (64.9%) overlapped with QTLs previously detected for the same traits, concentrated in regions previously associated with ‘stay-green’ traits as well as the flowering regulator *Ma6* and drought resistant gene *P5CS2*. Allele effects show that some favorable alleles are already present in the Ethiopian cultivar, however the exotic donors offer rich scope for increasing drought resilience. Using model-selected SNPs associated with eight traits in this study and three in a companion study, phenotypic prediction accuracies for grain yield were equivalent to genome-wide SNPs and were significantly better than random SNPs, indicating that these studied traits are predictive of sorghum grain yield. Rich scope for improving drought resilience even in cultivars bred for drought-prone regions, together with phenotypic prediction accuracy for grain yield, provides a foundation to enhance food security in drought-prone areas like the African Sahel.
