## Supplementary material for "Natural variation further increases resilience of sorghum bred for chronically drought-prone environments": File S1

### Sheet: Meta data
This supplemental file contains summary statistics of phenotypic data.
"Parent Data" tab conatins trait means of each parent at Kobo and Meiso, as parents were not included at Sheraro field due to space constraint.
"Individual Population Data" tab contains summary statistics of each trait within each individual population at three environments.
"na" indicates data were missing.
Trait description:
DF	Days to 50% flowering
DM	Days to maturity
HE	Head exsertion
LS	Leaf senescence
NL	Number of leaves
NT	Number of tillers
PH	Plant height
SGY	Single plant-based grain yield
CPP	Count of plants per plot
PGY	Plot-based grain yield
TSW	1000-seed weight
GFP	Grain filling period

### Sheet: Parent Data
Parent ID	Environment	DF	DM	HE	LS	NL	NPP	NT	PH	SGY	CPP	PGY	TSW
IS10876	Kobo	75.924	125.744	2.27269	2.25701	8.79762	0.149912	0.318252	186.345	66.0253	9.20875	381.397	33.7152
IS14298	Kobo	79.6461	129.601	2.22384	1.88659	9.4625	0.177642	0.477549	185.493	53.1024	8.47773	264.154	32.0076
IS14446	Kobo	76.9628	127.455	3.21108	2.44565	8.55911	0.189854	1.08037	165.797	59.7811	8.76613	322.887	39.1238
IS14556	Kobo	NA	NA	NA	NA	NA	NA	NA	NA	NA	NA	NA	NA
IS15428	Kobo	77.4619	125.301	1.02728	2.56316	8.3041	0.170334	0.546467	161.2	74.7136	8.46941	435.045	30.9953
IS16044	Kobo	76.7639	127.255	2.76116	2.33371	9.21281	0.161358	0.565879	199.949	79.2951	8.26736	463.995	39.5769
IS16173	Kobo	77.101	125.325	1.49114	2.72243	8.58354	0.204809	0.514276	175.835	65.2548	8.96787	371.561	28.596
IS2205	Kobo	79.7647	129.687	-0.0203335	2.11747	10.2711	0.182888	0.704	201.826	57.2065	8.73202	301.893	24.7509
IS22325	Kobo	76.0338	125.303	2.32167	2.09147	8.80621	0.163181	0.451179	194.213	59.6464	9.11911	324.74	28.4297
IS23988	Kobo	80.109	127.063	1.2714	2.42003	9.5119	0.219029	1.40615	201.366	57.8218	8.19076	294.355	26.6793
IS32234	Kobo	NA	NA	NA	NA	NA	NA	NA	NA	NA	NA	NA	NA
IS3583	Kobo	76.8623	126.549	0.185974	2.01182	8.86688	0.144925	1.00362	163.062	71.1879	8.8657	415.771	29.5273
IS9911	Kobo	78.3776	128.866	0.660934	2.22835	9.2142	0.166168	0.604392	149.268	60.5201	8.9885	332.349	26.1989
Teshale	Kobo	77.4105	125.583	0.0260145	2.66813	8.77986	0.168013	0.567256	179.137	69.2836	8.81611	401.052	29.265
IS10876	Meiso	84.9208	122.66	7.50413	2.79217	10.4501	1.3162	0.213231	202.622	54.8986	9.29577	538.808	23.5467
IS14298	Meiso	84.3943	122.188	6.97939	2.89988	10.016	1.31956	0.221419	191.175	56.0061	9.24398	545.617	21.5128
IS14446	Meiso	85.9692	124.197	7.79251	2.64815	9.09851	1.30884	0.218824	163.506	49.0067	8.53512	440.796	24.3481
IS14556	Meiso	NA	NA	NA	NA	NA	NA	NA	NA	NA	NA	NA	NA
IS15428	Meiso	84.7861	122.537	5.09852	2.93879	9.98239	1.31093	0.208446	172.611	56.911	9.07309	543.026	20.4789
IS16044	Meiso	85.9978	121.884	10.7004	2.77617	10.1782	1.31076	0.189	193.533	60.6294	8.86329	562.486	23.6341
IS16173	Meiso	83.3142	121.785	5.19009	2.74642	10.1597	1.31928	0.241073	181.248	61.7364	9.06387	586.193	21.7871
IS2205	Meiso	NA	NA	NA	NA	NA	NA	NA	NA	NA	NA	NA	NA
IS22325	Meiso	84.0005	122.556	10.9014	2.77376	10.0023	1.31772	0.209507	201.943	54.7967	9.23913	534.089	20.6735
IS23988	Meiso	84.7086	123.308	7.70169	2.72793	10.0887	1.32574	0.230852	197.589	55.8948	9.05583	532.681	21.0677
IS32234	Meiso	83.8571	122.137	10.0632	2.7	9.44855	1.33188	0.232071	183.591	46.5365	9.15929	453.306	21.6399
IS3583	Meiso	83.9192	121.253	5.39207	2.89657	10.076	1.31576	0.213612	160.674	55.5868	9.24598	541.851	19.3421
IS9911	Meiso	87.2416	122.892	6.37783	2.70673	9.9239	1.31295	0.19829	156.469	51.6315	9.1665	500.611	19.2769
Teshale	Meiso	83.749	120.952	3.91591	2.86033	9.90011	1.31263	0.203761	181.478	55.0398	9.28556	539.422	19.644

### Sheet: Individual Population Data
Trait	Population	Environment	N	Mean	S.D.	S.E.	Median	Min	Max	Range	Skew	Kurtosis
DF	IS10876	Kobo	135	77.92	1.57	0.14	77.71	74.93	82.36	7.43	0.61	-0.13
DF	IS14298	Kobo	121	78.29	1.88	0.17	78.05	74.72	84.13	9.41	0.61	0.08
DF	IS14446	Kobo	134	77.75	1.56	0.13	77.59	74.63	84.26	9.63	0.82	1.67
DF	IS14556	Kobo	32	78.14	1.59	0.28	77.88	75.06	82.23	7.16	0.54	0.44
DF	IS15428	Kobo	124	78.03	1.56	0.14	77.77	74.35	81.96	7.61	0.43	-0.32
DF	IS16044	Kobo	36	77.8	1.51	0.25	77.51	75.17	80.62	5.44	0.36	-0.99
DF	IS16173	Kobo	98	78.36	1.48	0.15	78.06	76.05	82.83	6.78	0.66	-0.16
DF	IS2205	Kobo	36	79.01	1.48	0.25	78.77	76.71	83.48	6.77	0.84	0.61
DF	IS22325	Kobo	101	77.97	1.62	0.16	77.76	74.34	82.86	8.53	0.37	0.18
DF	IS23988	Kobo	34	78.11	1.8	0.31	77.67	74.21	83.99	9.78	0.95	1.77
DF	IS3583	Kobo	104	78.46	1.73	0.17	78.35	74.28	82.77	8.49	0.08	-0.44
DF	IS9911	Kobo	76	78.55	1.66	0.19	78.33	75.79	82.76	6.97	0.47	-0.48
DM	IS10876	Kobo	135	126.55	1.38	0.12	126.59	122.99	129.91	6.93	-0.11	-0.3
DM	IS14298	Kobo	121	127.46	1.48	0.13	127.52	123.73	131.56	7.83	-0.03	-0.08
DM	IS14446	Kobo	134	126.99	1.35	0.12	126.95	123.71	130.52	6.8	-0.09	-0.55
DM	IS14556	Kobo	32	126.78	1.43	0.25	126.53	123.46	129.96	6.5	0.41	0.21
DM	IS15428	Kobo	124	126.93	1.39	0.13	126.76	123.57	130.33	6.77	0.23	-0.43
DM	IS16044	Kobo	36	126.71	1.29	0.21	126.45	124.36	129.43	5.06	0.19	-0.8
DM	IS16173	Kobo	98	127.07	1.53	0.15	127.05	123.68	130.48	6.79	-0.02	-0.67
DM	IS2205	Kobo	36	127.47	1.25	0.21	127.41	125.28	130.2	4.92	0.16	-0.85
DM	IS22325	Kobo	101	126.88	1.41	0.14	126.76	123.01	130.72	7.71	-0.07	-0.12
DM	IS23988	Kobo	34	126.79	1.43	0.25	126.79	124.27	129.82	5.54	0.06	-0.92
DM	IS3583	Kobo	104	127.27	1.37	0.13	127.29	124.41	130.67	6.26	0.06	-0.49
DM	IS9911	Kobo	76	127.6	1.42	0.16	127.37	124.24	131.09	6.85	0.1	-0.32
HE	IS10876	Kobo	135	1.41	1.53	0.13	0.99	-0.56	8.95	9.51	1.4	3.29
HE	IS14298	Kobo	121	0.98	1.38	0.13	0.71	-0.56	5.42	5.98	1.16	1.05
HE	IS14446	Kobo	134	0.78	1.08	0.09	0.42	-0.56	3.86	4.42	0.93	-0.04
HE	IS14556	Kobo	32	0.69	0.85	0.15	0.5	-0.56	2.45	3.01	0.3	-1.18
HE	IS15428	Kobo	124	1.65	1.61	0.14	1.5	-0.56	6.47	7.03	0.67	-0.13
HE	IS16044	Kobo	36	1.2	1.21	0.2	0.89	-0.32	4.62	4.93	1.29	1.42
HE	IS16173	Kobo	98	1.53	1.74	0.18	1.06	-0.56	8.57	9.13	1.92	4.2
HE	IS2205	Kobo	36	0.57	1.01	0.17	0.19	-0.56	3.86	4.42	1.34	1.58
HE	IS22325	Kobo	101	2.3	1.82	0.18	2.21	-0.56	7.44	8	0.71	0.07
HE	IS23988	Kobo	34	1.63	1.54	0.26	1.47	-0.36	6.44	6.81	1.1	0.95
HE	IS3583	Kobo	104	1.13	1.31	0.13	0.96	-0.56	5.63	6.19	1.02	1.09
HE	IS9911	Kobo	76	0.89	1.02	0.12	0.64	-0.56	3.9	4.46	0.92	0.26
LS	IS10876	Kobo	135	2.5	0.37	0.03	2.47	1.82	3.37	1.55	0.27	-0.76
LS	IS14298	Kobo	121	2.3	0.31	0.03	2.25	1.77	3.14	1.37	0.68	-0.19
LS	IS14446	Kobo	134	2.54	0.36	0.03	2.5	1.82	3.46	1.64	0.22	-0.62
LS	IS14556	Kobo	32	2.64	0.33	0.06	2.68	1.89	3.11	1.22	-0.66	-0.43
LS	IS15428	Kobo	124	2.56	0.4	0.04	2.6	1.81	3.55	1.74	0.06	-0.75
LS	IS16044	Kobo	36	2.56	0.32	0.05	2.64	1.82	3.19	1.36	-0.36	-0.59
LS	IS16173	Kobo	98	2.54	0.33	0.03	2.53	1.86	3.21	1.35	0.03	-0.82
LS	IS2205	Kobo	36	2.56	0.4	0.07	2.49	1.93	3.32	1.39	0.29	-1.18
LS	IS22325	Kobo	101	2.35	0.33	0.03	2.33	1.81	3.19	1.38	0.41	-0.58
LS	IS23988	Kobo	34	2.5	0.36	0.06	2.45	1.85	3.29	1.44	0.34	-0.68
LS	IS3583	Kobo	104	2.55	0.4	0.04	2.52	1.87	3.58	1.71	0.22	-0.83
LS	IS9911	Kobo	76	2.49	0.33	0.04	2.41	1.87	3.22	1.34	0.24	-1.09
NL	IS10876	Kobo	135	8.74	0.42	0.04	8.73	7.78	9.79	2.01	0.02	-0.35
NL	IS14298	Kobo	121	8.77	0.42	0.04	8.74	7.54	9.72	2.17	-0.06	0.26
NL	IS14446	Kobo	134	8.77	0.38	0.03	8.74	7.86	10.29	2.43	0.48	0.74
NL	IS14556	Kobo	32	8.88	0.31	0.06	8.83	8.14	9.97	1.83	1.47	4.35
NL	IS15428	Kobo	124	8.6	0.39	0.03	8.58	7.64	9.68	2.04	0.23	-0.13
NL	IS16044	Kobo	36	8.81	0.33	0.05	8.82	8.24	9.42	1.19	-0.03	-1.14
NL	IS16173	Kobo	98	8.86	0.36	0.04	8.81	8.22	9.94	1.72	0.81	0.57
NL	IS2205	Kobo	36	8.98	0.5	0.08	8.99	8.06	10.02	1.96	0.22	-0.6
NL	IS22325	Kobo	101	8.68	0.44	0.04	8.69	7.16	9.68	2.52	-0.27	0.52
NL	IS23988	Kobo	34	8.67	0.33	0.06	8.68	7.94	9.6	1.66	0.26	0.37
NL	IS3583	Kobo	104	8.78	0.39	0.04	8.8	7.92	9.58	1.66	0.03	-0.55
NL	IS9911	Kobo	76	8.84	0.33	0.04	8.87	7.92	9.64	1.72	-0.05	-0.15
NT	IS10876	Kobo	135	0.65	0.25	0.02	0.59	0.18	2.03	1.85	2.09	6.87
NT	IS14298	Kobo	121	0.67	0.27	0.02	0.62	0.23	1.81	1.58	1.59	3.56
NT	IS14446	Kobo	134	0.73	0.27	0.02	0.65	0.29	1.87	1.58	1.28	2.4
NT	IS14556	Kobo	32	0.72	0.31	0.05	0.66	0.33	1.83	1.5	1.89	4.03
NT	IS15428	Kobo	124	0.75	0.27	0.02	0.71	0.3	1.68	1.39	1.02	1.12
NT	IS16044	Kobo	36	0.5	0.15	0.02	0.47	0.26	0.98	0.72	1.2	1.67
NT	IS16173	Kobo	98	0.53	0.15	0.02	0.51	0.28	1.12	0.84	1.18	2.2
NT	IS2205	Kobo	36	0.67	0.19	0.03	0.63	0.37	1.12	0.75	0.55	-0.7
NT	IS22325	Kobo	101	0.64	0.2	0.02	0.61	0.28	1.33	1.05	0.69	0.34
NT	IS23988	Kobo	34	0.82	0.3	0.05	0.83	0.37	1.63	1.26	0.68	-0.07
NT	IS3583	Kobo	104	0.72	0.23	0.02	0.67	0.32	1.49	1.17	0.83	0.59
NT	IS9911	Kobo	76	0.58	0.21	0.02	0.54	0.27	1.35	1.08	1.19	2.18
PH	IS10876	Kobo	135	178.14	11.23	0.97	177.57	156.94	210.02	53.08	0.39	-0.45
PH	IS14298	Kobo	121	176.89	10.49	0.95	176.95	150.5	215.77	65.27	0.36	0.54
PH	IS14446	Kobo	134	170.47	9.21	0.8	171.17	142.19	196.06	53.86	-0.14	0.22
PH	IS14556	Kobo	32	175.5	9.34	1.65	175.38	156.46	199.14	42.68	0.27	0.08
PH	IS15428	Kobo	124	173.99	10.84	0.97	174.29	151.95	200.41	48.46	0.03	-0.44
PH	IS16044	Kobo	36	179.35	9.27	1.54	179.25	153.84	200.71	46.87	-0.36	0.45
PH	IS16173	Kobo	98	180.38	11.98	1.21	178.29	153.9	211.65	57.75	0.72	0.5
PH	IS2205	Kobo	36	179.31	11.77	1.96	179.17	156.45	203.26	46.81	0.12	-0.63
PH	IS22325	Kobo	101	180.07	12.16	1.21	178.32	154.54	213.9	59.36	0.41	-0.42
PH	IS23988	Kobo	34	174.87	12.73	2.18	174.69	150.59	198.58	47.99	0.03	-0.87
PH	IS3583	Kobo	104	169.28	13.68	1.34	172.98	139.33	202.14	62.81	-0.27	-0.51
PH	IS9911	Kobo	76	173.95	10.82	1.24	174.09	140.26	210.08	69.82	-0.08	1.82
SGY	IS10876	Kobo	135	64.66	5.99	0.52	64.17	49.68	81.6	31.91	0.19	-0.09
SGY	IS14298	Kobo	121	59.95	6.57	0.6	59.91	47.12	82.87	35.75	0.54	0.64
SGY	IS14446	Kobo	134	65.8	6.24	0.54	65.26	53.9	82.44	28.54	0.6	-0.14
SGY	IS14556	Kobo	32	64.79	7.06	1.25	64.11	49.63	78.03	28.4	0.13	-0.52
SGY	IS15428	Kobo	124	60.77	5.97	0.54	61.01	47.87	78.08	30.21	0.03	-0.07
SGY	IS16044	Kobo	36	66.54	6.03	1	66.96	55.3	78.46	23.16	-0.17	-0.74
SGY	IS16173	Kobo	98	64.61	6.75	0.68	64.94	51.74	80.41	28.67	0.14	-0.66
SGY	IS2205	Kobo	36	61.08	5.56	0.93	60.75	51.62	73.65	22.04	0.17	-0.81
SGY	IS22325	Kobo	101	59.26	5.92	0.59	58.52	46.2	74.52	28.32	0.33	-0.5
SGY	IS23988	Kobo	34	61.89	6.72	1.15	61.45	46.99	77.87	30.88	0.01	-0.3
SGY	IS3583	Kobo	104	62.83	5.98	0.59	62.32	49.35	81.55	32.2	0.3	0.22
SGY	IS9911	Kobo	76	63.38	6.62	0.76	63.75	50.12	75.68	25.55	-0.06	-0.97
TSW	IS10876	Kobo	135	30.01	2.02	0.17	30.33	22.34	34.9	12.57	-0.69	1.2
TSW	IS14298	Kobo	121	29.64	2.12	0.19	29.48	23.04	34.9	11.86	-0.23	0.63
TSW	IS14446	Kobo	134	31.25	2.36	0.2	30.98	26.33	37.71	11.38	0.33	-0.31
TSW	IS14556	Kobo	32	29.34	2.05	0.36	29.59	23.6	32.06	8.46	-0.76	0.09
TSW	IS15428	Kobo	124	28.01	1.79	0.16	27.99	23.18	31.83	8.64	-0.28	-0.07
TSW	IS16044	Kobo	36	31.44	2.07	0.34	31	27.03	36.2	9.16	0.04	-0.13
TSW	IS16173	Kobo	98	29.97	1.82	0.18	30.18	21.49	33.64	12.16	-1.22	3.78
TSW	IS2205	Kobo	36	27.65	2.4	0.4	27.41	21.69	31.82	10.13	-0.41	-0.43
TSW	IS22325	Kobo	101	28.73	1.95	0.19	28.74	23.44	33.38	9.94	0.05	0.22
TSW	IS23988	Kobo	34	28.48	1.94	0.33	28.74	23.8	31.64	7.85	-0.32	-0.78
TSW	IS3583	Kobo	104	29.23	1.99	0.2	29.34	22.32	34.07	11.75	-0.14	0.48
TSW	IS9911	Kobo	76	28.78	1.69	0.19	28.92	24.83	32.43	7.6	-0.33	-0.37
CPP	IS10876	Kobo	135	8.45	0.4	0.03	8.5	7.53	9.35	1.82	-0.13	-0.74
CPP	IS14298	Kobo	121	8.45	0.37	0.03	8.45	7.53	9.12	1.59	-0.13	-0.88
CPP	IS14446	Kobo	134	8.48	0.39	0.03	8.47	7.49	9.35	1.85	-0.13	-0.84
CPP	IS14556	Kobo	32	8.4	0.32	0.06	8.47	7.89	9.03	1.14	-0.09	-1.11
CPP	IS15428	Kobo	124	8.35	0.37	0.03	8.32	7.55	9.19	1.64	0.21	-0.88
CPP	IS16044	Kobo	36	8.8	0.25	0.04	8.82	8.25	9.29	1.04	-0.63	0.01
CPP	IS16173	Kobo	98	8.62	0.35	0.04	8.67	7.59	9.42	1.83	-0.72	0.21
CPP	IS2205	Kobo	36	8.36	0.38	0.06	8.39	7.83	9.16	1.33	0.25	-1.14
CPP	IS22325	Kobo	101	8.35	0.41	0.04	8.34	7.45	9.07	1.62	-0.16	-0.98
CPP	IS23988	Kobo	34	8.41	0.39	0.07	8.49	7.53	9.06	1.53	-0.4	-0.9
CPP	IS3583	Kobo	104	8.41	0.41	0.04	8.35	7.53	9.23	1.71	-0.07	-0.83
CPP	IS9911	Kobo	76	8.49	0.36	0.04	8.47	7.7	9.37	1.67	-0.17	-0.43
PGY	IS10876	Kobo	135	354.44	48.99	4.22	352.05	232.32	496.66	264.34	0.15	-0.05
PGY	IS14298	Kobo	121	317.82	52.69	4.79	320.44	215.13	474.78	259.65	0.45	0.23
PGY	IS14446	Kobo	134	363.85	49.79	4.3	358.47	262	512.03	250.03	0.52	-0.16
PGY	IS14556	Kobo	32	354.59	56.91	10.06	341.08	232.88	457.53	224.65	0.09	-0.66
PGY	IS15428	Kobo	124	322.37	47.78	4.29	325.51	218.56	446.85	228.29	-0.07	-0.22
PGY	IS16044	Kobo	36	377.63	49.3	8.22	383.8	287.22	471.11	183.9	-0.16	-0.74
PGY	IS16173	Kobo	98	358.74	57.5	5.81	360.63	247.38	492.6	245.22	0.12	-0.61
PGY	IS2205	Kobo	36	324.17	42.17	7.03	326.02	249.17	403.96	154.79	-0.07	-1.04
PGY	IS22325	Kobo	101	309.99	46.36	4.61	303.36	205.81	442.15	236.34	0.33	-0.37
PGY	IS23988	Kobo	34	332.55	56.44	9.68	325.07	213.13	478.27	265.14	0.17	-0.05
PGY	IS3583	Kobo	104	338.61	46.49	4.56	335.54	228.75	464.36	235.61	0.09	-0.29
PGY	IS9911	Kobo	76	346.2	54.75	6.28	348.26	234.84	442.62	207.78	-0.08	-1.02
GFP	IS10876	Kobo	135	48.64	1.2	0.1	48.51	46.12	52.27	6.15	0.35	-0.29
GFP	IS14298	Kobo	121	49.17	1.26	0.11	49.11	45.4	51.95	6.55	0.01	-0.05
GFP	IS14446	Kobo	134	49.24	1.25	0.11	49.22	45.12	52.24	7.12	-0.4	0.48
GFP	IS14556	Kobo	32	48.64	1.08	0.19	48.45	46.63	51.54	4.91	0.43	-0.2
GFP	IS15428	Kobo	124	48.9	1.22	0.11	48.84	46.19	52.39	6.2	0.39	-0.07
GFP	IS16044	Kobo	36	48.91	1.2	0.2	48.74	46.84	51.35	4.52	0.16	-0.94
GFP	IS16173	Kobo	98	48.72	1.02	0.1	48.7	46.7	50.92	4.22	0	-0.49
GFP	IS2205	Kobo	36	48.47	1.33	0.22	48.78	44.63	50.11	5.47	-1.08	0.89
GFP	IS22325	Kobo	101	48.91	1.26	0.13	48.82	46.23	52.1	5.87	0.11	-0.39
GFP	IS23988	Kobo	34	48.68	1.43	0.25	48.74	45.21	51.55	6.35	-0.19	0.07
GFP	IS3583	Kobo	104	48.81	1.3	0.13	48.7	45.04	52.03	6.99	0.07	0.1
GFP	IS9911	Kobo	76	49.05	1.18	0.14	49.06	46.25	52.16	5.9	0.1	-0.07
DF	IS10876	Meiso	151	85.01	1.2	0.1	84.98	81.66	88.18	6.52	0.12	-0.07
DF	IS14298	Meiso	132	84.96	1.51	0.13	85.03	80.98	88.44	7.46	-0.03	-0.46
DF	IS14446	Meiso	145	84.82	1.5	0.12	84.77	80.76	89.95	9.19	0.19	0.54
DF	IS14556	Meiso	34	85.22	1.28	0.22	85.28	82.44	87.63	5.2	-0.13	-0.29
DF	IS15428	Meiso	142	84.74	1.62	0.14	84.76	79.66	89.81	10.14	-0.05	0.63
DF	IS16044	Meiso	37	85.84	1.6	0.26	85.67	82.57	89.61	7.04	0.24	-0.42
DF	IS16173	Meiso	111	85.36	0.94	0.09	85.4	83.06	88.11	5.05	0.03	-0.19
DF	IS2205	Meiso	40	85.26	1.27	0.2	85.23	82.82	88.27	5.45	0.48	-0.21
DF	IS22325	Meiso	120	84.88	1.32	0.12	84.79	82.04	88.33	6.29	0.15	-0.53
DF	IS23988	Meiso	42	84.98	1.21	0.19	84.86	82.53	88.97	6.44	0.87	1.48
DF	IS3583	Meiso	119	85.01	1.09	0.1	85.11	81.95	88.42	6.47	-0.05	0.48
DF	IS9911	Meiso	82	85.62	1.42	0.16	85.34	83.31	90	6.69	0.65	-0.01
DM	IS10876	Meiso	151	122.55	0.75	0.06	122.48	120.94	124.59	3.65	0.54	-0.03
DM	IS14298	Meiso	132	122.91	1.05	0.09	122.93	121	126.53	5.53	0.39	-0.19
DM	IS14446	Meiso	145	122.61	1.04	0.09	122.43	120.73	126.13	5.4	0.77	0.44
DM	IS14556	Meiso	34	122.39	0.7	0.12	122.21	121.3	123.82	2.52	0.45	-0.83
DM	IS15428	Meiso	142	122.53	1	0.08	122.42	120.57	125.9	5.34	0.5	0.09
DM	IS16044	Meiso	37	122.72	0.96	0.16	122.72	120.93	125.07	4.14	0.08	-0.36
DM	IS16173	Meiso	111	122.64	0.86	0.08	122.6	120.87	125.33	4.46	0.55	0.15
DM	IS2205	Meiso	40	122.81	0.95	0.15	122.58	121.64	124.89	3.25	0.75	-0.62
DM	IS22325	Meiso	120	122.79	0.91	0.08	122.69	120.93	125.12	4.19	0.14	-0.39
DM	IS23988	Meiso	42	122.45	0.91	0.14	122.42	120.97	124.2	3.23	0.28	-0.92
DM	IS3583	Meiso	119	122.53	0.86	0.08	122.51	120.58	124.5	3.92	0.05	-0.7
DM	IS9911	Meiso	82	122.93	0.99	0.11	122.9	121.18	125.49	4.3	0.34	-0.39
HE	IS10876	Meiso	151	6.26	2.21	0.18	5.99	1.58	11.84	10.26	0.2	-0.69
HE	IS14298	Meiso	132	5.76	2.54	0.22	5.46	1.84	12.55	10.71	0.41	-0.79
HE	IS14446	Meiso	145	6.03	2.31	0.19	5.94	1.62	12.54	10.91	0.37	-0.44
HE	IS14556	Meiso	34	5.34	1.46	0.25	5.23	2.65	7.9	5.25	0.06	-1.17
HE	IS15428	Meiso	142	7.6	2.78	0.23	7.22	1.73	16.61	14.88	0.44	-0.09
HE	IS16044	Meiso	37	5.7	2.6	0.43	5.32	1.67	12.19	10.51	0.6	-0.52
HE	IS16173	Meiso	111	5.23	1.83	0.17	4.9	2.44	14.11	11.67	1.51	4.36
HE	IS2205	Meiso	40	5.24	2.36	0.37	4.77	2.52	12.36	9.84	1.27	1.09
HE	IS22325	Meiso	120	7.34	2.75	0.25	7.43	1.96	14.35	12.39	0.08	-0.62
HE	IS23988	Meiso	42	6.23	2.63	0.41	5.69	2.41	12.67	10.26	0.6	-0.54
HE	IS3583	Meiso	119	6.01	1.99	0.18	5.88	1.78	11.18	9.41	0.24	-0.38
HE	IS9911	Meiso	82	4.95	2.03	0.22	4.77	1.71	10.65	8.94	0.57	-0.15
LS	IS10876	Meiso	151	2.83	0.07	0.01	2.83	2.62	2.99	0.38	-0.38	-0.02
LS	IS14298	Meiso	132	2.81	0.07	0.01	2.81	2.56	2.95	0.39	-0.37	-0.16
LS	IS14446	Meiso	145	2.8	0.07	0.01	2.8	2.64	2.96	0.33	-0.17	-0.62
LS	IS14556	Meiso	34	2.84	0.06	0.01	2.85	2.67	2.96	0.29	-0.57	0.45
LS	IS15428	Meiso	142	2.8	0.07	0.01	2.81	2.6	2.97	0.37	-0.28	0.05
LS	IS16044	Meiso	37	2.84	0.06	0.01	2.83	2.71	2.93	0.21	-0.02	-0.97
LS	IS16173	Meiso	111	2.82	0.06	0.01	2.81	2.63	2.96	0.33	-0.11	0.7
LS	IS2205	Meiso	40	2.79	0.06	0.01	2.78	2.66	2.89	0.23	-0.16	-0.95
LS	IS22325	Meiso	120	2.8	0.06	0.01	2.8	2.6	2.97	0.37	-0.12	0.43
LS	IS23988	Meiso	42	2.82	0.07	0.01	2.82	2.69	2.98	0.29	0.2	-0.51
LS	IS3583	Meiso	119	2.81	0.07	0.01	2.81	2.6	2.99	0.39	-0.12	0.19
LS	IS9911	Meiso	82	2.8	0.06	0.01	2.8	2.64	2.94	0.3	-0.26	-0.45
NL	IS10876	Meiso	151	9.94	0.44	0.04	9.97	8.88	11.09	2.2	-0.04	-0.53
NL	IS14298	Meiso	132	9.87	0.59	0.05	9.77	8.75	11.5	2.75	0.53	-0.05
NL	IS14446	Meiso	145	9.96	0.46	0.04	9.94	8.99	11.17	2.18	0.23	-0.25
NL	IS14556	Meiso	34	10.03	0.34	0.06	10.06	9.09	10.57	1.49	-0.68	0.21
NL	IS15428	Meiso	142	9.73	0.51	0.04	9.72	8.35	11.22	2.87	0.13	0.06
NL	IS16044	Meiso	37	10.09	0.53	0.09	10.21	8.79	11.04	2.25	-0.62	-0.2
NL	IS16173	Meiso	111	10.12	0.36	0.03	10.06	9.11	11.24	2.13	0.55	0.83
NL	IS2205	Meiso	40	10.08	0.39	0.06	10.09	9.29	11.45	2.16	0.84	2.08
NL	IS22325	Meiso	120	9.93	0.54	0.05	9.93	8.79	11.54	2.75	0.19	0.22
NL	IS23988	Meiso	42	9.96	0.47	0.07	9.97	8.8	10.85	2.06	-0.34	-0.27
NL	IS3583	Meiso	119	9.91	0.36	0.03	9.89	8.76	10.8	2.04	0.07	0.56
NL	IS9911	Meiso	82	10.17	0.46	0.05	10.1	9.45	11.56	2.11	1.04	1.04
NT	IS10876	Meiso	151	0.21	0.01	0	0.21	0.18	0.25	0.07	0.18	-0.47
NT	IS14298	Meiso	132	0.21	0.02	0	0.21	0.18	0.25	0.07	0.23	-0.61
NT	IS14446	Meiso	145	0.21	0.02	0	0.21	0.18	0.25	0.07	0.21	-0.62
NT	IS14556	Meiso	34	0.21	0.01	0	0.21	0.18	0.24	0.05	-0.06	-1.12
NT	IS15428	Meiso	142	0.21	0.01	0	0.21	0.18	0.24	0.06	0.41	-0.52
NT	IS16044	Meiso	37	0.2	0.01	0	0.2	0.18	0.24	0.06	0.49	-0.33
NT	IS16173	Meiso	111	0.21	0.01	0	0.21	0.18	0.24	0.06	0.21	-0.23
NT	IS2205	Meiso	40	0.21	0.02	0	0.21	0.18	0.24	0.06	0.31	-0.75
NT	IS22325	Meiso	120	0.21	0.02	0	0.21	0.18	0.25	0.07	-0.12	-0.7
NT	IS23988	Meiso	42	0.21	0.01	0	0.21	0.19	0.24	0.05	0.12	-1.26
NT	IS3583	Meiso	119	0.21	0.01	0	0.21	0.18	0.25	0.07	0.22	-0.53
NT	IS9911	Meiso	82	0.21	0.01	0	0.21	0.18	0.25	0.07	0.14	-0.27
PH	IS10876	Meiso	151	181.59	8.75	0.71	180.73	160.47	211.45	50.98	0.25	0
PH	IS14298	Meiso	132	176.17	7.68	0.67	176.27	154.21	201.28	47.06	0.25	0.69
PH	IS14446	Meiso	145	174.41	7.75	0.64	174.19	147.32	203.27	55.96	-0.16	1.94
PH	IS14556	Meiso	34	175.57	5.86	1	175.76	162.07	191.58	29.51	0.24	0.29
PH	IS15428	Meiso	142	177.19	8.09	0.68	177.06	159.81	203.14	43.33	0.22	0.02
PH	IS16044	Meiso	37	179.82	8.55	1.4	176.97	166.34	199.46	33.12	0.52	-0.73
PH	IS16173	Meiso	111	180.27	7.73	0.73	180.07	161.08	203.33	42.24	0.48	0.19
PH	IS2205	Meiso	40	175.58	10.47	1.66	175.98	156.53	211.18	54.65	0.61	1.5
PH	IS22325	Meiso	120	182.05	9.64	0.88	181.62	162.1	205.66	43.56	0.38	-0.44
PH	IS23988	Meiso	42	178.22	9.06	1.4	177.37	162.1	208.47	46.37	0.75	1.42
PH	IS3583	Meiso	119	173.7	7.92	0.73	173.6	156.85	196.88	40.02	0.07	-0.28
PH	IS9911	Meiso	82	176.76	7.73	0.85	176.7	154.07	197.4	43.33	-0.31	0.19
SGY	IS10876	Meiso	151	55.18	4.31	0.35	55.11	45.38	71.88	26.5	0.55	1.03
SGY	IS14298	Meiso	132	53.49	3.76	0.33	52.9	44.63	63.61	18.97	0.43	-0.07
SGY	IS14446	Meiso	145	55.58	4.55	0.38	55.51	44.14	73.27	29.13	0.8	1.88
SGY	IS14556	Meiso	34	55.72	4.19	0.72	56	45.3	65.76	20.46	-0.21	0.67
SGY	IS15428	Meiso	142	54.27	3.98	0.33	53.85	43.62	67.77	24.15	0.41	0.67
SGY	IS16044	Meiso	37	52.88	3.82	0.63	53.56	44.5	60.36	15.85	-0.19	-0.4
SGY	IS16173	Meiso	111	55.85	3.73	0.35	55.7	47.94	69.44	21.5	0.34	0.58
SGY	IS2205	Meiso	40	53.34	4.16	0.66	53.53	44.4	61.87	17.47	0.13	-0.73
SGY	IS22325	Meiso	120	52.97	3.91	0.36	52.63	45.38	64.78	19.4	0.56	0.38
SGY	IS23988	Meiso	42	54.69	3.48	0.54	54.33	46.36	64.69	18.33	0.29	0.7
SGY	IS3583	Meiso	119	55.56	4.37	0.4	54.85	44.77	70.68	25.91	0.53	0.85
SGY	IS9911	Meiso	82	54.9	4.56	0.5	54.76	45.19	66.76	21.57	0.41	0.17
TSW	IS10876	Meiso	151	20.74	1.15	0.09	20.65	18.27	24.48	6.22	0.47	-0.01
TSW	IS14298	Meiso	132	21.29	1.36	0.12	21.25	17.98	26.01	8.03	0.3	0.53
TSW	IS14446	Meiso	145	21.77	1.79	0.15	21.69	17.35	27.46	10.11	0.59	0.29
TSW	IS14556	Meiso	34	20.23	0.84	0.14	20.23	18.23	22.44	4.21	0.03	0.31
TSW	IS15428	Meiso	142	20.66	0.94	0.08	20.65	17.97	22.98	5.02	-0.05	-0.1
TSW	IS16044	Meiso	37	20.48	1.01	0.17	20.2	18.56	22.68	4.12	0.56	-0.46
TSW	IS16173	Meiso	111	20.6	0.99	0.09	20.66	18.68	24.43	5.75	0.58	1.12
TSW	IS2205	Meiso	40	20.15	0.99	0.16	19.79	18.81	22.38	3.56	0.64	-0.83
TSW	IS22325	Meiso	120	20.75	1.18	0.11	20.74	18.1	24.11	6.02	0.32	0.13
TSW	IS23988	Meiso	42	20.59	1.02	0.16	20.51	18.78	23.5	4.72	0.65	0.68
TSW	IS3583	Meiso	119	20.49	1.11	0.1	20.39	18.05	24.02	5.97	0.43	0.39
TSW	IS9911	Meiso	82	20.28	1.04	0.12	20.39	18.57	23.05	4.48	0.39	-0.34
CPP	IS10876	Meiso	151	9.07	0.18	0.01	9.09	8.47	9.37	0.9	-0.71	0.04
CPP	IS14298	Meiso	132	9.11	0.17	0.01	9.15	8.58	9.37	0.79	-0.87	0.1
CPP	IS14446	Meiso	145	9.05	0.21	0.02	9.1	8.41	9.37	0.96	-0.78	-0.18
CPP	IS14556	Meiso	34	9.06	0.19	0.03	9.08	8.66	9.32	0.67	-0.51	-0.88
CPP	IS15428	Meiso	142	9.06	0.17	0.01	9.11	8.55	9.39	0.84	-0.59	-0.31
CPP	IS16044	Meiso	37	9.18	0.11	0.02	9.23	8.88	9.32	0.44	-1.3	0.68
CPP	IS16173	Meiso	111	9.13	0.15	0.01	9.16	8.65	9.39	0.74	-1.16	1.1
CPP	IS2205	Meiso	40	9.08	0.19	0.03	9.15	8.46	9.28	0.82	-0.99	0.8
CPP	IS22325	Meiso	120	9.06	0.19	0.02	9.11	8.49	9.33	0.84	-0.65	-0.5
CPP	IS23988	Meiso	42	9.06	0.18	0.03	9.09	8.66	9.35	0.69	-0.48	-0.67
CPP	IS3583	Meiso	119	9.08	0.18	0.02	9.15	8.57	9.36	0.79	-0.81	-0.18
CPP	IS9911	Meiso	82	9.11	0.16	0.02	9.15	8.61	9.33	0.72	-1.03	0.76
PGY	IS10876	Meiso	151	527.1	40.55	3.3	526.23	435.69	658.16	222.48	0.25	0.2
PGY	IS14298	Meiso	132	514.18	36.14	3.15	511.72	422.06	616.81	194.75	0.19	0.09
PGY	IS14446	Meiso	145	529.25	41.26	3.43	526.99	424.28	672.49	248.21	0.41	0.82
PGY	IS14556	Meiso	34	531.67	39.78	6.82	535.47	425.7	632.2	206.49	-0.34	0.81
PGY	IS15428	Meiso	142	518.21	38.06	3.19	516.89	402.31	618.56	216.25	0	0.39
PGY	IS16044	Meiso	37	513.28	37.3	6.13	515.32	420.48	586.51	166.03	-0.38	-0.12
PGY	IS16173	Meiso	111	536.99	35.21	3.34	537.61	444.54	656.81	212.27	0.13	0.52
PGY	IS2205	Meiso	40	510.79	38.91	6.15	515.25	426.99	584.03	157.04	-0.17	-0.82
PGY	IS22325	Meiso	120	506.41	36.78	3.36	506.12	418.08	603.67	185.59	0.16	-0.15
PGY	IS23988	Meiso	42	522.46	35.57	5.49	525.53	426.08	617.24	191.16	-0.18	0.61
PGY	IS3583	Meiso	119	531.2	38.9	3.57	529.27	426.52	640.33	213.82	0.19	0.3
PGY	IS9911	Meiso	82	526.99	42	4.64	527.84	424.87	631.36	206.49	0.12	0.17
GFP	IS10876	Meiso	151	37.54	1.02	0.08	37.44	35.05	40.13	5.09	0.14	-0.23
GFP	IS14298	Meiso	132	37.95	1.24	0.11	37.79	35.4	42.58	7.17	0.65	0.81
GFP	IS14446	Meiso	145	37.8	1.24	0.1	37.83	34.57	41.41	6.84	0.33	0.26
GFP	IS14556	Meiso	34	37.16	1.02	0.17	37.12	34.87	39.13	4.26	-0.14	-0.26
GFP	IS15428	Meiso	142	37.79	1.24	0.1	37.73	34.56	42.24	7.68	0.28	0.46
GFP	IS16044	Meiso	37	36.88	0.98	0.16	37.03	34.33	38.67	4.34	-0.56	0.14
GFP	IS16173	Meiso	111	37.28	0.86	0.08	37.27	34.57	39	4.44	-0.14	-0.15
GFP	IS2205	Meiso	40	37.56	1.05	0.17	37.6	35.9	40.04	4.14	0.38	-0.52
GFP	IS22325	Meiso	120	37.91	1.15	0.11	37.99	34.99	40.84	5.84	-0.22	0.08
GFP	IS23988	Meiso	42	37.47	1.05	0.16	37.53	34.42	40.2	5.78	-0.09	0.76
GFP	IS3583	Meiso	119	37.52	0.97	0.09	37.62	34.81	40.04	5.24	-0.16	0.15
GFP	IS9911	Meiso	82	37.31	0.95	0.1	37.38	34.52	39.31	4.79	-0.32	0.33
DF	IS10876	Sheraro	153	64.45	2.33	0.19	63.61	62.96	73.47	10.51	2.56	5.62
DF	IS14298	Sheraro	131	65.7	3.65	0.32	63.67	63.02	73.59	10.57	1.27	-0.13
DF	IS14446	Sheraro	149	64.7	2.63	0.22	63.67	63.11	73.43	10.32	2.28	3.97
DF	IS15428	Sheraro	144	64.82	2.76	0.23	63.64	62.88	73.18	10.3	2.03	2.83
DF	IS16173	Sheraro	112	65.38	3.27	0.31	63.66	63.11	74.11	10.99	1.53	0.79
DF	IS22325	Sheraro	120	64.2	1.92	0.18	63.61	63	73.19	10.19	3.06	9.08
DF	IS23988	Sheraro	36	64.84	2.78	0.46	63.71	62.98	73.13	10.15	1.95	2.49
DF	IS3583	Sheraro	119	65.9	3.64	0.33	63.75	63.03	73.67	10.64	1.16	-0.33
DF	IS9911	Sheraro	82	65.07	2.94	0.32	63.69	63.17	73.28	10.1	1.78	1.88
DM	IS10876	Sheraro	153	89.9	0.76	0.06	89.61	88.43	91.91	3.47	0.76	-0.3
DM	IS14298	Sheraro	131	90.62	1.04	0.09	90.61	88.74	92.51	3.76	0.05	-1.38
DM	IS14446	Sheraro	149	90.1	0.87	0.07	89.75	88.7	92.28	3.57	0.66	-0.64
DM	IS15428	Sheraro	144	90.16	0.86	0.07	90.02	88.75	92.37	3.62	0.46	-0.71
DM	IS16173	Sheraro	112	90.25	0.87	0.08	90.3	89.01	92.31	3.31	0.49	-0.78
DM	IS22325	Sheraro	120	90.15	0.86	0.08	89.77	88.68	91.99	3.31	0.43	-1.09
DM	IS23988	Sheraro	36	90.29	0.83	0.14	90.39	89.05	92.01	2.97	0.42	-0.7
DM	IS3583	Sheraro	119	90.29	0.88	0.08	90.3	88.88	92.27	3.39	0.45	-0.83
DM	IS9911	Sheraro	82	90.35	0.88	0.1	90.57	88.87	92.24	3.37	0.24	-0.85
NL	IS10876	Sheraro	153	13.6	0.4	0.03	13.61	12.05	14.74	2.7	-0.17	0.84
NL	IS14298	Sheraro	131	13.67	0.6	0.05	13.62	12.05	16.17	4.11	0.84	2.5
NL	IS14446	Sheraro	149	13.64	0.42	0.03	13.65	12.18	14.91	2.73	-0.13	1.13
NL	IS15428	Sheraro	144	13.48	0.37	0.03	13.49	12.55	14.54	1.99	0.03	-0.12
NL	IS16173	Sheraro	112	13.66	0.34	0.03	13.64	13.02	14.55	1.53	0.37	-0.21
NL	IS22325	Sheraro	120	13.48	0.38	0.03	13.49	12.46	14.27	1.82	-0.6	0.42
NL	IS23988	Sheraro	36	13.6	0.45	0.08	13.64	12.86	14.69	1.83	0.21	-0.42
NL	IS3583	Sheraro	119	13.68	0.4	0.04	13.62	12.6	15.22	2.62	0.52	1.42
NL	IS9911	Sheraro	82	13.6	0.39	0.04	13.61	12.77	14.92	2.15	0.32	0.56
PH	IS10876	Sheraro	153	282.21	10.97	0.89	282.6	237.69	304.4	66.71	-0.8	1.93
PH	IS14298	Sheraro	131	276.83	12.79	1.12	277.98	223.09	322.37	99.28	-1.01	4.29
PH	IS14446	Sheraro	149	278.94	19.02	1.56	278.48	212.96	456.75	243.79	5.15	49.72
PH	IS15428	Sheraro	144	282.63	10.79	0.9	284.08	242.69	317.73	75.04	-0.35	1.1
PH	IS16173	Sheraro	112	282.55	26.71	2.52	281.38	116.37	470.93	354.56	0.97	32.66
PH	IS22325	Sheraro	120	275.32	16.51	1.51	278.64	222.09	309.33	87.25	-1.03	0.94
PH	IS23988	Sheraro	36	279.17	19.79	3.3	279.23	187.19	303.94	116.75	-2.67	10.3
PH	IS3583	Sheraro	119	279.73	11.57	1.06	280.96	236.48	302.76	66.28	-1.34	3.32
PH	IS9911	Sheraro	82	278.38	11.95	1.32	278.45	235.74	313.23	77.5	-0.54	1.57
SGY	IS10876	Sheraro	153	38.42	2.3	0.19	38.36	32.14	43.46	11.32	-0.03	-0.27
SGY	IS14298	Sheraro	131	37.74	3.34	0.29	37.8	28.15	46.13	17.98	-0.26	0.08
SGY	IS14446	Sheraro	149	39.19	2.65	0.22	39.14	33.01	45.96	12.96	0.11	-0.18
SGY	IS15428	Sheraro	144	37.74	2.5	0.21	37.79	29.33	45.77	16.44	0.22	0.56
SGY	IS16173	Sheraro	112	38.38	2.33	0.22	38.3	33.13	44	10.87	-0.03	-0.58
SGY	IS22325	Sheraro	120	37.9	2.83	0.26	37.66	31	47.34	16.34	0.29	0.12
SGY	IS23988	Sheraro	36	37.46	1.6	0.27	37.28	34.43	40.62	6.18	0.03	-0.83
SGY	IS3583	Sheraro	119	38.28	2.57	0.24	38.46	32.01	46.86	14.84	0.13	-0.06
SGY	IS9911	Sheraro	82	37.97	2.29	0.25	37.86	32.17	43.01	10.84	-0.05	-0.38
TSW	IS10876	Sheraro	153	19.33	1.68	0.14	19.43	15.56	23.82	8.26	0.1	-0.39
TSW	IS14298	Sheraro	131	20.63	2.11	0.18	20.76	13.69	25.65	11.96	-0.25	0.21
TSW	IS14446	Sheraro	149	20.73	2.53	0.21	20.06	15.75	29.69	13.94	0.94	0.87
TSW	IS15428	Sheraro	144	19.28	1.94	0.16	19.1	15.65	26.99	11.34	0.7	0.89
TSW	IS16173	Sheraro	112	19.09	2.49	0.24	18.67	16.11	39.88	23.77	5.52	41.66
TSW	IS22325	Sheraro	120	19.19	1.86	0.17	18.94	15.36	24.43	9.07	0.45	0.27
TSW	IS23988	Sheraro	36	19.57	2.29	0.38	18.72	16.24	24.8	8.56	0.75	-0.62
TSW	IS3583	Sheraro	119	19.13	1.71	0.16	18.83	15.52	24.51	9	0.58	0.06
TSW	IS9911	Sheraro	82	19.78	2.13	0.24	19.66	16.06	25.7	9.64	0.52	-0.21
CPP	IS10876	Sheraro	153	15.67	0.46	0.04	15.73	13.86	16.68	2.82	-0.84	0.95
CPP	IS14298	Sheraro	131	15.55	0.52	0.05	15.65	13.49	16.45	2.96	-1.08	2.15
CPP	IS14446	Sheraro	149	15.7	0.47	0.04	15.74	14.29	16.66	2.37	-0.49	-0.21
CPP	IS15428	Sheraro	144	15.69	0.39	0.03	15.74	14.2	16.54	2.35	-0.79	1.31
CPP	IS16173	Sheraro	112	15.72	0.41	0.04	15.73	14.53	16.65	2.12	-0.45	0.3
CPP	IS22325	Sheraro	120	15.71	0.46	0.04	15.74	13.88	16.7	2.82	-0.97	1.57
CPP	IS23988	Sheraro	36	15.68	0.47	0.08	15.8	13.72	16.3	2.58	-2	5.85
CPP	IS3583	Sheraro	119	15.67	0.44	0.04	15.74	13.97	16.38	2.42	-1.18	2.35
CPP	IS9911	Sheraro	82	15.67	0.44	0.05	15.74	14.14	16.4	2.26	-0.88	0.87
PGY	IS10876	Sheraro	153	605.2	40.48	3.27	603.78	484.52	697.19	212.67	-0.16	0.11
PGY	IS14298	Sheraro	131	590.64	59.89	5.23	596.47	424.47	730.6	306.13	-0.42	0.01
PGY	IS14446	Sheraro	149	618.42	45.14	3.7	618.68	492.87	727.84	234.97	-0.13	-0.21
PGY	IS15428	Sheraro	144	595.49	42.55	3.55	593.69	461.39	713.87	252.48	0.11	0.08
PGY	IS16173	Sheraro	112	606.31	37.34	3.53	611.68	495.51	689.53	194.03	-0.31	-0.25
PGY	IS22325	Sheraro	120	598.36	45.64	4.17	600.11	489.57	749.68	260.12	0.25	0.08
PGY	IS23988	Sheraro	36	590.7	31.33	5.22	595.49	485.09	647.38	162.28	-0.87	1.86
PGY	IS3583	Sheraro	119	603.27	44.62	4.09	607.77	487.12	715.23	228.11	-0.17	-0.47
PGY	IS9911	Sheraro	82	598.19	38.66	4.27	597.05	488.42	679.53	191.11	0.06	-0.11
GFP	IS10876	Sheraro	153	25.45	2.2	0.18	25.91	15.84	28.18	12.35	-2.13	4.48
GFP	IS14298	Sheraro	131	24.92	3.3	0.29	25.97	17.07	28.82	11.75	-1.07	-0.24
GFP	IS14446	Sheraro	149	25.4	2.57	0.21	25.92	16.04	28.64	12.6	-1.97	3.35
GFP	IS15428	Sheraro	144	25.34	2.77	0.23	26	16.57	28.68	12.11	-1.7	2.13
GFP	IS16173	Sheraro	112	24.88	3.17	0.3	25.89	16.25	29.19	12.94	-1.39	0.78
GFP	IS22325	Sheraro	120	25.95	2.03	0.19	26.06	17.3	28.55	11.25	-2.2	5.82
GFP	IS23988	Sheraro	36	25.45	2.78	0.46	26.44	17.35	28.48	11.13	-1.69	1.91
GFP	IS3583	Sheraro	119	24.39	3.31	0.3	25.83	16	28.42	12.42	-1.12	-0.17
GFP	IS9911	Sheraro	82	25.28	2.64	0.29	26.05	17.51	28.67	11.16	-1.51	1.37
