## Supplementary material for "Natural variation further increases resilience of sorghum bred for chronically drought-prone environments": File S3

### Sheet: Sheet1
Environment	Trait	Peak marker	Chr.	Pos	P value
Kobo	DF	S01_10555018	1	10555018	0.000679306
Kobo	DF	S01_53707837	1	53707837	0.000671397
Kobo	DF	S02_184969	2	184969	0.000537654
Kobo	DF	S06_1015768	6	1015768	0.00102167
Kobo	DF	S06_55396673	6	55396673	0.000446562
Kobo	DF	S07_56671597	7	56671597	0.000158258
Kobo	DF	S07_62475008	7	62475008	0.000714517
Kobo	DM	S01_10555018	1	10555018	0.000666253
Kobo	DM	S06_56483816	6	56483816	0.000358505
Kobo	DM	S06_56793490	6	56793490	0.000513914
Kobo	SGY	S02_8683842	2	8683842	0.000986277
Kobo	SGY	S04_62547772	4	62547772	8.6237e-05
Kobo	SGY	S04_63902493	4	63902493	7.9372e-05
Kobo	SGY	S04_63913551	4	63913551	0.000237753
Kobo	SGY	S05_54715879	5	54715879	0.000376193
Kobo	SGY	S05_59361423	5	59361423	0.00086031
Kobo	SGY	S05_62118357	5	62118357	0.000667974
Kobo	SGY	S07_1360348	7	1360348	0.000875935
Kobo	SGY	S08_6698148	8	6698148	0.000541912
Kobo	SGY	S08_12284311	8	12284311	0.000974925
Kobo	HE	S03_6012473	3	6012473	0.000533795
Kobo	HE	S03_7104632	3	7104632	0.00015472
Kobo	HE	S10_60404261	10	60404261	0.000377128
Kobo	LS	S01_49770948	1	49770948	0.000876559
Kobo	LS	S04_55973725	4	55973725	0.000956741
Kobo	LS	S06_60637072	6	60637072	0.000271886
Kobo	LS	S09_48878029	9	48878029	0.000316735
Kobo	NL	S01_13327675	1	13327675	0.000599001
Kobo	NL	S01_26272503	1	26272503	8.33293e-05
Kobo	NL	S01_27995177	1	27995177	0.000148875
Kobo	NL	S01_28215910	1	28215910	1.9147e-05
Kobo	NL	S01_38466819	1	38466819	0.000111823
Kobo	NL	S01_52806285	1	52806285	0.000107478
Kobo	NL	S01_56872993	1	56872993	0.000894046
Kobo	NL	S01_69480655	1	69480655	0.000853088
Kobo	NL	S01_69986659	1	69986659	0.000241113
Kobo	NL	S01_71266999	1	71266999	0.000784235
Kobo	NL	S02_58182337	2	58182337	0.00052665
Kobo	NL	S02_58522627	2	58522627	0.00026349
Kobo	NL	S02_60066352	2	60066352	0.000879333
Kobo	NL	S04_1620805	4	1620805	0.000951796
Kobo	NL	S04_2379492	4	2379492	5.21792e-05
Kobo	NL	S05_58564830	5	58564830	0.000894311
Kobo	NL	S06_769807	6	769807	8.22445e-06
Kobo	NL	S06_1015768	6	1015768	9.44812e-05
Kobo	NL	S06_55687893	6	55687893	0.000712261
Kobo	NL	S07_28384450	7	28384450	0.000939782
Kobo	NL	S07_56026975	7	56026975	0.000261508
Kobo	NL	S08_30328792	8	30328792	0.000288722
Kobo	NL	S09_10163280	9	10163280	4.23066e-05
Kobo	NL	S09_11156756	9	11156756	0.000893342
Kobo	NL	S09_11158815	9	11158815	0.000440338
Kobo	NL	S09_13380713	9	13380713	0.000765754
Kobo	NL	S09_13719543	9	13719543	9.51141e-05
Kobo	NL	S09_14930617	9	14930617	0.000278299
Kobo	NL	S09_15259443	9	15259443	0.000839317
Kobo	NL	S09_26586781	9	26586781	0.000610465
Kobo	NL	S09_40848277	9	40848277	0.00088992
Kobo	NL	S09_49368554	9	49368554	0.000300921
Kobo	NL	S10_376042	10	376042	0.000518137
Kobo	NL	S10_15028926	10	15028926	0.000726584
Kobo	NL	S10_15794256	10	15794256	1.06031e-05
Kobo	NL	S10_19843985	10	19843985	0.000677168
Kobo	NL	S10_42154036	10	42154036	0.000843851
Kobo	NL	S10_43907680	10	43907680	0.000776591
Kobo	NL	S10_47633486	10	47633486	0.000690269
Kobo	NL	S10_56540150	10	56540150	0.000593737
Kobo	NT	S07_1288848	7	1288848	0.000494983
Kobo	NT	S07_1360348	7	1360348	0.000538468
Kobo	NT	S08_32295422	8	32295422	0.000689092
Kobo	NT	S08_34078400	8	34078400	0.000764788
Kobo	NT	S09_41122502	9	41122502	0.000231964
Kobo	NT	S09_48081873	9	48081873	0.00041386
Kobo	NT	S09_48109639	9	48109639	0.000625746
Kobo	NT	S09_50312134	9	50312134	3.16496e-05
Kobo	PH	S05_1516399	5	1516399	0.000533278
Kobo	PH	S05_1590477	5	1590477	0.000125772
Kobo	PH	S05_2836775	5	2836775	0.000590224
Kobo	PH	S05_5327840	5	5327840	0.000462575
Kobo	PH	S06_48457872	6	48457872	0.00052045
Kobo	PH	S06_50373565	6	50373565	0.000855123
Kobo	TSW	S01_6566610	1	6566610	0.000144652
Kobo	TSW	S01_6612179	1	6612179	0.000749176
Kobo	TSW	S01_6857530	1	6857530	0.000155977
Kobo	TSW	S01_7816131	1	7816131	0.00034521
Kobo	TSW	S01_55542720	1	55542720	0.000183387
Kobo	TSW	S02_10214229	2	10214229	0.000390726
Kobo	TSW	S02_10582324	2	10582324	0.000458978
Kobo	TSW	S03_56774562	3	56774562	0.000994429
Kobo	TSW	S03_57062850	3	57062850	2.26331e-05
Kobo	TSW	S03_57241156	3	57241156	0.000724588
Kobo	TSW	S03_64738445	3	64738445	0.000677379
Kobo	TSW	S07_57043098	7	57043098	0.000842048
Kobo	TSW	S07_59185043	7	59185043	0.000782213
Kobo	TSW	S07_60171225	7	60171225	0.000854785
Kobo	TSW	S07_61617103	7	61617103	0.000981852
Kobo	TSW	S07_61838697	7	61838697	0.000834105
Kobo	TSW	S07_62084481	7	62084481	0.000674677
Meiso	DF	S03_58246694	3	58246694	0.000434681
Meiso	DF	S04_61799507	4	61799507	0.000519017
Meiso	DF	S06_769807	6	769807	1.19492e-06
Meiso	DF	S06_819649	6	819649	8.6875e-07
Meiso	DF	S06_839246	6	839246	0.000864022
Meiso	DF	S06_1013548	6	1013548	0.000951805
Meiso	DF	S06_1015768	6	1015768	2.15116e-06
Meiso	DF	S09_52569648	9	52569648	0.000901841
Meiso	DM	S06_1015768	6	1015768	0.000325306
Meiso	DM	S06_55118863	6	55118863	0.000809151
Meiso	SGY	S03_61391666	3	61391666	0.000448222
Meiso	SGY	S03_62375162	3	62375162	0.000166496
Meiso	SGY	S03_62406746	3	62406746	0.000969382
Meiso	SGY	S07_57340857	7	57340857	0.000691212
Meiso	SGY	S09_58319832	9	58319832	0.00075902
Meiso	HE	S01_28215910	1	28215910	0.000442955
Meiso	HE	S01_70487055	1	70487055	0.000854628
Meiso	HE	S01_71266999	1	71266999	3.9427e-06
Meiso	HE	S01_71304232	1	71304232	0.000828201
Meiso	HE	S01_71318983	1	71318983	1.81105e-07
Meiso	HE	S01_71419646	1	71419646	4.68873e-05
Meiso	HE	S01_71593995	1	71593995	1.21086e-05
Meiso	HE	S01_72009766	1	72009766	3.65988e-05
Meiso	HE	S01_72015706	1	72015706	1.52803e-06
Meiso	HE	S01_72252495	1	72252495	0.000190256
Meiso	HE	S01_72288657	1	72288657	0.00049558
Meiso	HE	S01_72790008	1	72790008	3.09941e-05
Meiso	HE	S03_59607977	3	59607977	0.00037495
Meiso	HE	S04_59801681	4	59801681	0.000246561
Meiso	HE	S06_769807	6	769807	3.80743e-05
Meiso	HE	S06_782670	6	782670	0.000423687
Meiso	HE	S06_819649	6	819649	0.000516185
Meiso	HE	S06_839246	6	839246	0.00014368
Meiso	HE	S06_1015768	6	1015768	0.000430822
Meiso	HE	S06_1562033	6	1562033	0.000379922
Meiso	HE	S09_50551396	9	50551396	0.000666237
Meiso	HE	S10_46982686	10	46982686	0.000123296
Meiso	LS	S02_65166545	2	65166545	0.000284836
Meiso	LS	S03_72685475	3	72685475	0.000422803
Meiso	NL	S01_6612179	1	6612179	0.000846812
Meiso	NL	S01_12238441	1	12238441	0.000672942
Meiso	NL	S01_71266999	1	71266999	0.000298489
Meiso	NL	S01_71833078	1	71833078	0.000640717
Meiso	NL	S01_72009766	1	72009766	0.000914459
Meiso	NL	S04_6624392	4	6624392	0.000661603
Meiso	NL	S04_7007900	4	7007900	0.000948207
Meiso	NL	S05_1637943	5	1637943	0.000372926
Meiso	NL	S06_769807	6	769807	1.64512e-12
Meiso	NL	S06_782670	6	782670	1.69187e-06
Meiso	NL	S06_819649	6	819649	2.03921e-06
Meiso	NL	S06_839246	6	839246	5.21207e-09
Meiso	NL	S06_1013548	6	1013548	1.19096e-06
Meiso	NL	S06_1015768	6	1015768	2.6475e-09
Meiso	NL	S06_1562033	6	1562033	4.38828e-06
Meiso	NL	S06_1877874	6	1877874	0.000601024
Meiso	NL	S06_1878264	6	1878264	5.6484e-06
Meiso	NL	S06_2527301	6	2527301	9.05097e-05
Meiso	NL	S06_3290658	6	3290658	0.00097398
Meiso	NL	S06_3412735	6	3412735	0.000185023
Meiso	NL	S06_26351618	6	26351618	0.000662518
Meiso	NL	S07_59324541	7	59324541	4.30958e-05
Meiso	NL	S08_5429467	8	5429467	0.000774919
Meiso	NT	S01_49770948	1	49770948	0.000759882
Meiso	NT	S02_71067014	2	71067014	8.70616e-05
Meiso	NT	S03_53584449	3	53584449	0.000835589
Meiso	NT	S03_55466722	3	55466722	6.33489e-05
Meiso	NT	S03_56037747	3	56037747	0.000138368
Meiso	NT	S03_56038609	3	56038609	6.04735e-05
Meiso	NT	S04_8546106	4	8546106	0.00075705
Meiso	NT	S04_9538999	4	9538999	0.000388191
Meiso	NT	S04_55031239	4	55031239	0.000220788
Meiso	NT	S04_55976969	4	55976969	0.000183574
Meiso	NT	S10_24287594	10	24287594	0.000855046
Meiso	NT	S10_42190974	10	42190974	0.000700838
Meiso	PH	S01_6939212	1	6939212	0.000608655
Meiso	PH	S01_57174340	1	57174340	0.00061424
Meiso	PH	S03_3529083	3	3529083	0.000657948
Meiso	PH	S03_7104632	3	7104632	6.09897e-05
Meiso	PH	S03_68854789	3	68854789	0.00078329
Meiso	PH	S03_70969129	3	70969129	0.000289419
Meiso	PH	S05_1516399	5	1516399	0.000714416
Meiso	PH	S05_1590477	5	1590477	0.000584086
Meiso	PH	S05_12960220	5	12960220	0.000919885
Meiso	PH	S07_56261930	7	56261930	0.000317622
Meiso	PH	S09_53037472	9	53037472	0.00098786
Meiso	PH	S10_1890547	10	1890547	0.000837953
Meiso	PH	S10_50806935	10	50806935	0.00014674
Meiso	PH	S10_52062841	10	52062841	0.000108078
Meiso	PH	S10_52068037	10	52068037	0.000234906
Meiso	PH	S10_53206543	10	53206543	1.9026e-05
Meiso	PH	S10_53361382	10	53361382	0.000187297
Meiso	PH	S10_53450954	10	53450954	0.000793173
Meiso	PH	S10_53920130	10	53920130	0.000491127
Meiso	PH	S10_54632515	10	54632515	2.20418e-05
Meiso	PH	S10_54640432	10	54640432	5.43348e-05
Meiso	PH	S10_55015935	10	55015935	0.000862866
Meiso	PH	S10_55448025	10	55448025	0.000288623
Meiso	TSW	S01_23864099	1	23864099	0.000292857
Meiso	TSW	S02_39930862	2	39930862	0.000391355
Meiso	TSW	S02_66314164	2	66314164	0.000758423
Meiso	TSW	S02_66602630	2	66602630	0.000101264
Meiso	TSW	S02_67256774	2	67256774	0.000185704
Meiso	TSW	S02_68844791	2	68844791	0.000150829
Meiso	TSW	S03_53434552	3	53434552	0.000497635
Meiso	TSW	S03_57303282	3	57303282	0.000915715
Meiso	TSW	S03_62806799	3	62806799	0.000709984
Meiso	TSW	S03_65279459	3	65279459	0.000239416
Meiso	TSW	S04_2050718	4	2050718	0.000473904
Meiso	TSW	S04_55078325	4	55078325	0.000281969
Meiso	TSW	S04_55966959	4	55966959	0.000632231
Meiso	TSW	S04_55975280	4	55975280	0.000622263
Meiso	TSW	S04_62826934	4	62826934	8.85583e-05
Meiso	TSW	S08_876949	8	876949	2.20619e-05
Meiso	TSW	S08_4537910	8	4537910	0.000409262
Meiso	TSW	S09_19081443	9	19081443	0.000520233
Sheraro	DF	S01_7404178	1	7404178	0.000570483
Sheraro	DF	S01_11891516	1	11891516	0.000210106
Sheraro	DF	S01_12238441	1	12238441	0.000608873
Sheraro	DF	S01_12599284	1	12599284	5.26244e-05
Sheraro	DF	S01_12987248	1	12987248	0.000221037
Sheraro	DF	S01_14044648	1	14044648	1.75676e-08
Sheraro	DF	S01_14059955	1	14059955	5.07883e-06
Sheraro	DF	S01_72503040	1	72503040	0.000391084
Sheraro	DF	S02_76729290	2	76729290	0.000262947
Sheraro	DF	S02_77001903	2	77001903	0.000111261
Sheraro	DF	S04_66239992	4	66239992	0.000598977
Sheraro	DF	S05_55679924	5	55679924	0.000203751
Sheraro	DF	S05_57332164	5	57332164	0.000173859
Sheraro	DF	S06_769807	6	769807	3.43306e-05
Sheraro	DF	S06_819649	6	819649	0.000310624
Sheraro	DF	S06_839246	6	839246	9.09563e-05
Sheraro	DF	S06_1013548	6	1013548	0.000205325
Sheraro	DF	S06_1015768	6	1015768	3.44739e-08
Sheraro	DF	S06_1403191	6	1403191	0.000221859
Sheraro	DF	S06_1515206	6	1515206	0.000813187
Sheraro	DF	S06_1877874	6	1877874	0.000144546
Sheraro	DF	S06_1878264	6	1878264	3.09363e-06
Sheraro	DF	S06_2329384	6	2329384	0.000796351
Sheraro	DF	S06_42648343	6	42648343	0.000477949
Sheraro	DF	S06_58473871	6	58473871	1.49764e-05
Sheraro	DF	S07_4754600	7	4754600	0.000850265
Sheraro	DF	S07_5886957	7	5886957	0.000218803
Sheraro	DF	S07_52993546	7	52993546	0.000223965
Sheraro	DM	S08_55285914	8	55285914	0.000164978
Sheraro	SGY	S01_3811356	1	3811356	0.000956271
Sheraro	SGY	S01_5722461	1	5722461	0.000483985
Sheraro	SGY	S01_6764866	1	6764866	0.000917044
Sheraro	SGY	S04_66124694	4	66124694	8.03959e-06
Sheraro	SGY	S04_66139660	4	66139660	7.57996e-06
Sheraro	SGY	S04_66155233	4	66155233	8.01988e-06
Sheraro	SGY	S04_66161368	4	66161368	1.30366e-05
Sheraro	SGY	S04_66185305	4	66185305	0.000537855
Sheraro	SGY	S07_6442517	7	6442517	0.000831635
Sheraro	SGY	S07_54129553	7	54129553	0.000624296
Sheraro	SGY	S07_55679788	7	55679788	0.000383555
Sheraro	SGY	S07_55761199	7	55761199	0.000862495
Sheraro	NL	S01_51685832	1	51685832	0.000143208
Sheraro	NL	S01_52987408	1	52987408	1.37378e-05
Sheraro	NL	S01_53707837	1	53707837	0.000160149
Sheraro	NL	S02_52042164	2	52042164	0.000464296
Sheraro	NL	S03_1678922	3	1678922	0.000139336
Sheraro	NL	S04_67936215	4	67936215	0.00072505
Sheraro	NL	S09_5552673	9	5552673	0.000423134
Sheraro	PH	S01_1050129	1	1050129	0.000561724
Sheraro	PH	S03_55920222	3	55920222	1.08757e-05
Sheraro	PH	S03_56311027	3	56311027	0.000171658
Sheraro	PH	S04_53242586	4	53242586	0.000372281
Sheraro	PH	S04_63653942	4	63653942	0.000176505
Sheraro	PH	S09_49635018	9	49635018	2.54363e-05
Sheraro	TSW	S08_55222618	8	55222618	0.000728514
Kobo	CPP	S01_11349970	1	11349970	0.000642104
Kobo	CPP	S05_59055888	5	59055888	0.000499806
Kobo	CPP	S07_62826647	7	62826647	0.000936153
Kobo	CPP	S08_51438485	8	51438485	0.000564439
Kobo	CPP	S08_51461341	8	51461341	4.00866e-05
Kobo	PGY	S04_50919635	4	50919635	0.0005492
Kobo	PGY	S04_62547772	4	62547772	9.20005e-05
Kobo	PGY	S04_63902493	4	63902493	5.29198e-05
Kobo	PGY	S04_63913551	4	63913551	0.000147403
Kobo	PGY	S05_49996835	5	49996835	0.000843277
Kobo	PGY	S05_54715879	5	54715879	0.00058075
Kobo	PGY	S05_59055888	5	59055888	0.000119206
Kobo	PGY	S05_59361423	5	59361423	0.000204364
Kobo	PGY	S05_61180648	5	61180648	0.000906424
Kobo	PGY	S05_62118357	5	62118357	0.000558197
Kobo	PGY	S07_1360348	7	1360348	0.000594458
Kobo	PGY	S07_1435056	7	1435056	0.000907759
Kobo	PGY	S07_3746625	7	3746625	0.000661135
Kobo	PGY	S08_6698148	8	6698148	0.000315577
Kobo	PGY	S08_12284311	8	12284311	0.000615811
Kobo	PGY	S09_47541774	9	47541774	0.000495182
Meiso	CPP	S02_11520570	2	11520570	6.73409e-05
Meiso	CPP	S02_11662747	2	11662747	0.000298873
Meiso	CPP	S02_74515617	2	74515617	0.000922959
Meiso	CPP	S04_12530565	4	12530565	0.000816636
Meiso	CPP	S06_58738839	6	58738839	0.000292091
Meiso	PGY	S03_62375162	3	62375162	0.00053323
Meiso	PGY	S09_58319832	9	58319832	0.000671457
Meiso	PGY	S10_53594577	10	53594577	0.000420754
Sheraro	PGY	S01_5722461	1	5722461	0.000785595
Sheraro	PGY	S04_65972726	4	65972726	0.000532234
Sheraro	PGY	S04_66124694	4	66124694	2.63993e-06
Sheraro	PGY	S04_66139660	4	66139660	7.80558e-06
Sheraro	PGY	S04_66155233	4	66155233	7.65262e-07
Sheraro	PGY	S04_66161368	4	66161368	6.38821e-06
Sheraro	PGY	S04_66185305	4	66185305	0.000134161
Sheraro	PGY	S07_5512564	7	5512564	0.000976432
Sheraro	PGY	S07_6376868	7	6376868	0.000158484
Sheraro	PGY	S07_6399949	7	6399949	0.000238408
Sheraro	PGY	S07_6442517	7	6442517	0.000742296
Sheraro	PGY	S07_6714125	7	6714125	0.00065999
Sheraro	PGY	S07_8507603	7	8507603	0.000685865
Sheraro	PGY	S07_52993415	7	52993415	0.000798844
Sheraro	PGY	S07_52993546	7	52993546	0.000928769
Sheraro	PGY	S07_54129553	7	54129553	0.000518435
Sheraro	PGY	S07_55679788	7	55679788	0.000445793
Sheraro	PGY	S07_55761199	7	55761199	0.000450987
Sheraro	PGY	S10_8787453	10	8787453	0.000858471
Sheraro	PGY	S10_42930272	10	42930272	0.000542126
