## Supplementary material for "Natural variation further increases resilience of sorghum bred for chronically drought-prone environments": File S4

### Sheet: Sheet1
File S4. Differentially expressed genes (FC>2, p<0.05) in B35 vs. R16 at 50 DAS and lie within the Stg QTL region
SbID	v2.1	FC (abs)	P-value	Annotation
Sb10g015690	Sobic.010G140500	4.2	0.0005	armadillo/beta-catenin repeat family protein / U-box domain-containing family protein
Sb06g029820	Sobic.006G230400	3.59	0.0006	diacylglycerol kinase, putative
Sb09g018730	Sobic.009G119200	21.68	0.0002	catalytic/ cation binding / hydrolase, hydrolyzing O-glycosyl compounds
Sb04g005630	Sobic.004G067200	4.81	0.0004
Sb06g013470	Sobic.006G050100	2.6	0.0246	XRI1 (X-RAY INDUCED TRANSCRIPT 1)
Sb01g003420	Sobic.001G037000	2.24	0.0074	AL2 (ALFIN-LIKE 2); DNA binding / methylated histone residue binding
Sb04g033660	#N/A	6.25	0.0012	remorin family protein
Sb03g004130	Sobic.003G047500	2.43	0.0398	UDP-glucoronosyl/UDP-glucosyl transferase family protein
Sb03g037700	Sobic.003G331500	2.68	0.0078	harpin-induced protein-related / HIN1-related / harpin-responsive protein-related
Sb10g008800	Sobic.010G101100	2.54	0.0051	DEL1 (DP-E2F-LIKE 1); DNA binding / transcription factor
Sb01g033710	Sobic.001G352300	2.13	0.0138	ATSC35; RNA binding / nucleic acid binding / nucleotide binding
Sb10g007490	Sobic.010G086400	2.19	0.0178	zinc finger (C3HC4-type RING finger) family protein
Sb02g026816	Sobic.002G228500	8.22	0.0002	CXE12; carboxylesterase
Sb08g023160	Sobic.008G191400	2.24	0.0402	catalytic
Sb06g028070	Sobic.006G210000	2.21	0.0052	EMB1135 (embryo defective 1135); DNA binding / protein binding / zinc ion binding
Sb10g007165	Sobic.010G082600	7.42	0.0004	calcium-binding EF hand family protein
Sb04g034310	Sobic.004G310800	2.81	0.0151	zinc finger (C3HC4-type RING finger) family protein
Sb04g035300	#N/A	5.38	0.0008	MYB84 (MYB DOMAIN PROTEIN 84); DNA binding / transcription factor
Sb01g008420	Sobic.001G093900	2.18	0.009	unknown protein
Sb04g034056	Sobic.004G308000	2.23	0.0496	calcium-binding protein, putative
Sb05g003790	Sobic.005G045800	3.55	0.0014	WNK6 (WITH NO K (=LYSINE) 6); kinase/ protein kinase
Sb09g006360	Sobic.009G075500	35.16	0	AG (AGAMOUS); DNA binding / transcription factor
Sb10g021790	Sobic.010G164200	3.64	0.0435	FT (FLOWERING LOCUS T); phosphatidylethanolamine binding / protein binding
Sb04g030840	Sobic.004G270800	12.99	0	CDC20.1; signal transducer
Sb04g028920	Sobic.004G249500	2.06	0.0127	zinc finger (B-box type) family protein
Sb09g004510	Sobic.009G053600	2.67	0.0029	scpl33 (serine carboxypeptidase-like 33); serine-type carboxypeptidase
Sb09g018970	Sobic.009G121900	3.56	0.0272	ANNAT4 (ANNEXIN ARABIDOPSIS 4); calcium ion binding / calcium-dependent phospholipid binding
Sb07g020340	Sobic.007G126800	2.29	0.0085	MIR414 (MICRORNA 414)
Sb09g027610	Sobic.009G222100	2.49	0.0248	ATP binding / kinase/ protein kinase/ protein serine/threonine kinase/ protein tyrosine kinase
Sb04g006160	Sobic.004G074500	2.28	0.0125	amino acid transporter family protein
Sb10g009010	Sobic.010G103300	2.35	0.0008	unknown protein
Sb02g027130	Sobic.002G232200	3.25	0.006	ripening-responsive protein, putative
Sb01g021880	Sobic.001G247400	2.27	0.027	unknown protein
Sb03g039820	Sobic.003G356000	8.74	0.0001	P5CS2 (DELTA 1-PYRROLINE-5-CARBOXYLATE SYNTHASE 2); catalytic/ glutamate 5-kinase/ oxidoreductase
Sb07g022880	Sobic.007G155000	2.72	0.0196	ACA7 (ALPHA CARBONIC ANHYDRASE 7); carbonate dehydratase/ zinc ion binding
Sb06g023300	Sobic.006G155900	5.46	0.0002	unknown protein
Sb01g034000	#N/A	3.87	0.0398
Sb08g023110	Sobic.008G190900	2.02	0.0062	thioesterase family protein
Sb02g003340	#N/A	2.3	0.0027	zinc finger (C3HC4-type RING finger) family protein
Sb10g008020	Sobic.010G091900	2.59	0.0004	ATHVA22A
Sb04g032800	Sobic.004G294100	2.27	0.0035	zinc finger (C2H2 type) family protein
Sb09g021540	#N/A	2.12	0.04	DNA binding / transcription factor
Sb01g033980	Sobic.001G355400	5.26	0.0034	40S ribosomal protein S9 (RPS9C)
Sb01g049530	Sobic.001G532300	2.05	0.0109	hydrolase, alpha/beta fold family protein
Sb09g025470	Sobic.009G196300	4.17	0.0328	ATGA2OX2 (GIBBERELLIN 2-OXIDASE); gibberellin 2-beta-dioxygenase
Sb07g022240	Sobic.007G148200	2.07	0.0302	dormancy/auxin associated family protein
Sb07g005820	Sobic.007G073400	3.65	0.0316	leucine-rich repeat family protein / protein kinase family protein
Sb10g009140	Sobic.010G104600	20.95	0.0049	caleosin-related family protein
Sb09g022260	Sobic.009G159700	4.23	0.0159	unknown protein
Sb04g028560	Sobic.004G245100	14.15	0.0016	U-box domain-containing protein
Sb02g007000	Sobic.002G083600	2.23	0.0131	AP2 (APETALA 2); transcription factor
Sb03g026460	Sobic.003G202500	6.08	0.0019	embryo-abundant protein-related
Sb04g003040	Sobic.004G035100	261.95	0	HCF173 (high chlorophyll fluorescence phenotype 173); binding / catalytic/ transcription repressor
Sb06g029770	Sobic.006G229800	2.11	0.0032	ARK3 (A. THALIANA RECEPTOR KINASE 3); kinase/ transmembrane receptor protein serine/threonine kinase
Sb03g044370	Sobic.003G409000	2.99	0.0075	auxin-responsive family protein
Sb05g001590	Sobic.005G018700	2.38	0.0274	ANAC087; transcription factor
Sb04g008850	Sobic.004G108100	6.47	0.001	sodium/calcium exchanger family protein / calcium-binding EF hand family protein
Sb09g027620	Sobic.009G222200	3	0.0271	EMB2454 (embryo defective 2454); protein binding / zinc ion binding
Sb08g023010	Sobic.008G189600	7.11	0.0003	nodulin family protein
Sb10g029060	Sobic.010G252500	3.61	0.0033	auxin-responsive protein, putative
Sb03g032940	Sobic.003G277600	2.29	0.0089	inositol polyphosphate 5-phosphatase, putative
Sb08g001100	Sobic.008G011700	2.29	0.0228	UGT75B1 (UDP-GLUCOSYLTRANSFERASE 75B1); UDP-glucose:4-aminobenzoate acylglucosyltransferase/ UDP-glucosyltransferase/ UDP-glycosyltransferase/ abscisic acid glucosyltransferase/ transferase, transferring glycosyl groups
Sb09g023240	Sobic.009G171300	2.31	0.0361	unknown protein
Sb08g020580	Sobic.008G156900	2.44	0.0265	IAA16; transcription factor
Sb05g001830	Sobic.005G021700	2.76	0.0183	emb1379 (embryo defective 1379)
Sb02g025610	Sobic.002G213500	2.06	0.0388	auxin-responsive protein-related
Sb01g034770	Sobic.001G364700	2.42	0.0246	GATL4 (Galacturonosyltransferase-like 4); polygalacturonate 4-alpha-galacturonosyltransferase/ transferase, transferring glycosyl groups / transferase, transferring hexosyl groups
Sb01g031860	Sobic.001G329600	2.02	0.045
Sb05g027360	Sobic.005G224700	2.51	0.0325	MYB111 (MYB DOMAIN PROTEIN 111); DNA binding / transcription factor
Sb08g004400	Sobic.008G052000	3.97	0.0006	AtFAAH (Arabidopsis thaliana fatty acid amide hydrolase); N-(long-chain-acyl)ethanolamine deacylase/ amidase
Sb05g001430	Sobic.005G016800	3.14	0.0013	unknown protein
Sb04g031490	Sobic.004G278000	3.61	0.0047	protein binding / zinc ion binding
Sb04g026290	Sobic.004G217800	3.41	0.0068	AMT1;1 (AMMONIUM TRANSPORTER 1;1); ammonium transmembrane transporter
Sb07g027210	Sobic.007G204700	2.65	0.0138	unknown protein
Sb01g037040	Sobic.001G390700	4.11	0.0091
Sb10g005840	Sobic.010G067200	2.63	0.0311	leucine-rich repeat transmembrane protein kinase, putative
Sb10g025150	Sobic.010G204100	4.31	0.0012	unknown protein
Sb03g042750	Sobic.003G389800	2.59	0.0013	UTR6 (UDP-GALACTOSE TRANSPORTER 6); nucleotide-sugar transmembrane transporter/ sugar:hydrogen symporter
Sb07g022860	Sobic.007G154800	4.04	0.0346	ACA7 (ALPHA CARBONIC ANHYDRASE 7); carbonate dehydratase/ zinc ion binding
Sb01g012580	Sobic.001G144300	3.45	0.0147	GCN5-related N-acetyltransferase (GNAT) family protein
Sb06g015200	Sobic.006G064800	2.24	0.0014	unknown protein
Sb07g020760	Sobic.007G131800	2.52	0.0206	ANN5; calcium ion binding / calcium-dependent phospholipid binding
Sb10g024070	Sobic.010G190700	2.15	0.0133	catalytic
Sb04g021400	Sobic.004G162200	2.1	0.0081	unknown protein
Sb01g022140	Sobic.001G250200	3.71	0.0129	GPAT6 (GLYCEROL-3-PHOSPHATE ACYLTRANSFERASE 6); 1-acylglycerol-3-phosphate O-acyltransferase/ acyltransferase
Sb10g026460	Sobic.010G218600	2.16	0.0093	leucine-rich repeat transmembrane protein kinase, putative
Sb10g007380	Sobic.010G085400	6.11	0.0033	SVP (SHORT VEGETATIVE PHASE); transcription factor/ translation repressor, nucleic acid binding
Sb02g028860	Sobic.002G252900	4.19	0.0003	myosin heavy chain-related
Sb05g003900	Sobic.005G047300	6.31	0	AtTLP1 (TUBBY LIKE PROTEIN 1); phosphoric diester hydrolase/ transcription factor
Sb02g003480	Sobic.002G040600	2.08	0.0067	RHF2A (RING-H2 GROUP F2A); protein binding / zinc ion binding
Sb07g025210	Sobic.007G181500	2.54	0.0063	DREB1A (DEHYDRATION RESPONSE ELEMENT B1A); DNA binding / transcription activator/ transcription factor
Sb03g028950	Sobic.003G231700	5.76	0.0064	ATRL6 (ARABIDOPSIS RAD-LIKE 6); transcription factor
Sb01g033150	Sobic.001G345400	2.13	0.0198	ATL3; protein binding / zinc ion binding
Sb03g037940	Sobic.003G334600	2.26	0.0108	ATAF2; transcription activator
Sb01g013900	Sobic.001G159500	2.38	0.0068	TSO1 (CHINESE FOR \'UGLY\'); transcription factor
Sb02g041820	Sobic.002G403600	2.33	0.0306	haloacid dehalogenase-like hydrolase family protein
Sb04g009710	Sobic.004G116500	2.35	0.0218	unknown protein
Sb01g012220	Sobic.001G140400	3.72	0.0082	unknown protein
Sb05g001840	Sobic.005G021800	5.3	0.0006	harpin-induced protein-related / HIN1-related / harpin-responsive protein-related
Sb06g025890	Sobic.006G184700	4.77	0.0005	AP2 domain-containing protein
Sb02g041880	Sobic.002G404400	2.76	0.0359	glutaredoxin family protein
Sb02g026160	Sobic.002G220500	2.41	0.0138	CYP76C2; electron carrier/ heme binding / iron ion binding / monooxygenase/ oxygen binding
Sb02g028630	Sobic.002G250400	2.65	0.004	HMG1 (HYDROXY METHYLGLUTARYL COA REDUCTASE 1); hydroxymethylglutaryl-CoA reductase
Sb08g020590	Sobic.008G157000	21.38	0.0029	SHY2 (SHORT HYPOCOTYL 2); transcription factor
Sb03g037990	Sobic.003G335400	4.87	0.0003	unknown protein
Sb09g018930	Sobic.009G121600	3	0.0039	CYP94B3; electron carrier/ heme binding / iron ion binding / monooxygenase/ oxygen binding
Sb04g021160	Sobic.004G158900	4.51	0.0012	Rap2.6L (related to AP2 6L); DNA binding / transcription factor
Sb01g023100	Sobic.001G257200	2.02	0.0088	transcription initiation factor-related
Sb02g005600	Sobic.002G067000	2.08	0.012	AAA-type ATPase family protein
Sb01g039190	Sobic.001G416200	8.68	0.0002	RHL41 (RESPONSIVE TO HIGH LIGHT 41); nucleic acid binding / transcription factor/ zinc ion binding
Sb05g003820	Sobic.005G046200	2.8	0.0106	scarecrow transcription factor family protein
Sb06g021220	Sobic.006G132200	5.65	0.0245	ATEP3; chitinase
Sb01g029090	Sobic.001G298500	2.8	0.0116	phosphoinositide binding
Sb07g023160	Sobic.007G158100	2.07	0.0133	unknown protein
Sb01g011890	Sobic.001G136300	13.53	0.0002	nodulin family protein
Sb09g002520	Sobic.009G030200	2.22	0.0028	KNAT6; DNA binding / transcription activator/ transcription factor
Sb04g025930	Sobic.004G214000	2.78	0.0311	APT2 (ADENINE PHOSPHORIBOSYL TRANSFERASE 2); adenine phosphoribosyltransferase/ phosphate transmembrane transporter
Sb01g035810	Sobic.001G377300	2.65	0.0051	unknown protein
Sb02g025240	#N/A	3.13	0.0255	transcription factor/ transcription regulator
Sb03g040790	Sobic.003G366200	2.83	0.0207	harpin-induced family protein / HIN1 family protein / harpin-responsive family protein
Sb08g002300	Sobic.008G026400	2.8	0.0206	unknown protein
Sb08g004840	Sobic.008G057500	14.79	0	ALDH3H1 (ALDEHYDE DEHYDROGENASE 3H1); 3-chloroallyl aldehyde dehydrogenase/ aldehyde dehydrogenase (NAD)
Sb09g001390	Sobic.009G014200	3.41	0.0009	epsin N-terminal homology (ENTH) domain-containing protein
Sb03g031940	Sobic.003G266500	2.04	0.0247	XPL1 (XIPOTL 1); methyltransferase/ phosphoethanolamine N-methyltransferase
Sb09g028340	Sobic.009G230600	11.61	0.0063
Sb06g020260	Sobic.006G122200	4.66	0.004	glycosyl hydrolase family 5 protein / cellulase family protein
Sb02g005430	Sobic.002G064900	2.86	0.0006	emb1967 (embryo defective 1967)
Sb01g014300	Sobic.001G163600	5.37	0.0001	transducin family protein / WD-40 repeat family protein
Sb04g035400	Sobic.004G324000	10.21	0.0006	ATGLR2.8; intracellular ligand-gated ion channel
Sb09g029850	Sobic.009G247700	5.97	0.0085	WRKY27; transcription factor
Sb04g007210	Sobic.004G087100	7.06	0.0005	UDP-glucoronosyl/UDP-glucosyl transferase family protein
Sb08g022680	Sobic.008G185400	3.4	0.0002	RHA1 (RAB HOMOLOG 1); GTP binding
Sb02g029210	#N/A	2.39	0.0316	PIN5 (PIN-FORMED 5); auxin:hydrogen symporter/ transporter
Sb02g023700	Sobic.002G189500	3.03	0.0081
Sb04g029255	#N/A	2.11	0.0457	amino acid transporter family protein
Sb09g030390	Sobic.009G253300	2.08	0.005	myb family transcription factor
Sb02g042230	Sobic.002G408500	3.1	0.0016	zinc finger (B-box type) family protein
Sb09g028890	Sobic.009G236400	122.93	0	ISU1; structural molecule
Sb06g018290	Sobic.006G098600	2.29	0.0106	unknown protein
Sb09g027100	Sobic.009G215600	2.32	0.03
Sb01g036180	Sobic.001G381300	2.87	0.0446	WRKY46; transcription factor
Sb01g046290	Sobic.001G495500	12.1	0.04	KCS20 (3-KETOACYL-COA SYNTHASE 20); fatty acid elongase
Sb09g024720	Sobic.009G187900	3.08	0.0046	basic helix-loop-helix (bHLH) family protein
Sb02g024050	Sobic.002G193600	2.13	0.049	AtGH9B8 (Arabidopsis thaliana glycosyl hydrolase 9B8); catalytic/ hydrolase, hydrolyzing O-glycosyl compounds
Sb03g037980	Sobic.003G335300	2.16	0.0117	unknown protein
Sb07g019130	Sobic.007G115400	3.47	0.0021	HSL1 (HAESA-Like 1); ATP binding / kinase/ protein serine/threonine kinase
Sb04g006490	Sobic.004G078700	2.71	0.0011	tubulin-specific chaperone C-related
Sb03g032480	Sobic.003G272800	3.03	0.0127	jacalin lectin family protein
Sb07g022140	Sobic.007G146700	2.06	0.0107	senescence-associated protein-related
Sb07g026610	Sobic.007G197700	2.6	0.0133	basic helix-loop-helix (bHLH) family protein
Sb06g015330	Sobic.006G066500	2.03	0.032	unknown protein
Sb04g030040	Sobic.004G262200	3.36	0.0006	DNA-binding protein-related
Sb08g002520	Sobic.008G028600	2.74	0.0386	WRKY54; transcription factor
Sb10g012230	Sobic.010G132500	3.81	0.0002	unknown protein
Sb03g032480	Sobic.003G272800	2.74	0.0152	jacalin lectin family protein
Sb06g017710	Sobic.006G092000	147	0	unknown protein
Sb10g030470	Sobic.010G269700	3.75	0.0162	bHLH093 (beta HLH protein 93); DNA binding / transcription factor
Sb04g035980	Sobic.004G330900	3.54	0.0002	ARR12 (ARABIDOPSIS RESPONSE REGULATOR 12); transcription factor/ two-component response regulator
Sb02g043140	Sobic.002G419700	2.12	0.0141	calcium-binding protein, putative
Sb04g033350	Sobic.004G299900	5.99	0.0002	CB5-E (CYTOCHROME B5 ISOFORM E); heme binding
Sb03g042020	Sobic.003G380500	2.28	0.0075	unknown protein
Sb04g028880	Sobic.004G249000	2.31	0.0206	unknown protein
Sb02g001910	Sobic.002G020600	3.47	0.0442	unknown protein
Sb02g006070	Sobic.002G072100	2.47	0.0014	unknown protein
Sb04g005610	Sobic.004G067000	2	0.0036
Sb02g025420	Sobic.002G210300	5.22	0.0147	transferase, transferring glycosyl groups
Sb08g003680	Sobic.008G042800	4.41	0.0041	heat shock protein-related
Sb03g029730	Sobic.003G240000	3.4	0.0068	unknown protein
Sb08g006680	Sobic.008G074300	3.56	0.0006	ATGSTZ2; catalytic/ glutathione transferase
Sb10g020940	Sobic.010G156000	10.87	0	GDSL-motif lipase/hydrolase family protein
Sb03g031230	Sobic.003G257900	2.23	0.0129	auxin-responsive protein -related
Sb01g038070	Sobic.001G402400	3.68	0.0075	SCAR2 (SCAR HOMOLOG 2)
Sb01g009770	Sobic.001G109400	2.28	0.0143	catalytic/ cation binding / hydrolase, hydrolyzing O-glycosyl compounds
Sb07g020290	Sobic.007G126300	7.39	0.0001	PUB18 (PLANT U-BOX 18); ubiquitin-protein ligase
Sb01g045500	Sobic.001G486000	2.05	0.013	NF-YA6 (NUCLEAR FACTOR Y, SUBUNIT A6); transcription factor
Sb05g000620	Sobic.005G005300	2.46	0.0012	unknown protein
Sb04g005170	Sobic.004G062000	10.35	0.0002	aldose 1-epimerase family protein
Sb01g013410	#N/A	2.08	0.0473	unknown protein
Sb01g045850	Sobic.001G490000	3.23	0.0049	ATCSLA09; mannan synthase/ transferase, transferring glycosyl groups
Sb05g000530	Sobic.005G004500	2.16	0.0201	ATFER4 (ferritin 4); binding / ferric iron binding / oxidoreductase/ transition metal ion binding
Sb10g013010	Sobic.010G135300	2.2	0.0137	unknown protein
Sb09g001173	Sobic.009G011500	9.99	0.0004	unknown protein
Sb05g026470	Sobic.005G212500	2.01	0.0277	disease resistance protein (NBS-LRR class), putative
Sb06g018030	#N/A	2.42	0.0019	pentatricopeptide (PPR) repeat-containing protein
Sb04g034520	Sobic.004G313100	3.45	0.0477	EFE (ETHYLENE-FORMING ENZYME); 1-aminocyclopropane-1-carboxylate oxidase
Sb02g028500	Sobic.002G249000	2.35	0.0129	DNA-binding family protein / AT-hook protein 1 (AHP1)
Sb07g021910	Sobic.007G144000	3.23	0.0002	zinc finger (C3HC4-type RING finger) family protein
Sb04g029700	Sobic.004G258600	3.22	0.0003	IBR5 (INDOLE-3-BUTYRIC ACID RESPONSE 5); MAP kinase phosphatase/ protein tyrosine/serine/threonine phosphatase
Sb09g022090	Sobic.009G157700	2.72	0.0056	PHT4;2 (PHOSPHATE TRANSPORTER 4;2); carbohydrate transmembrane transporter/ inorganic phosphate transmembrane transporter/ organic anion transmembrane transporter/ sugar:hydrogen symporter
Sb02g029080	Sobic.002G255600	5.13	0.0009	glycosyl hydrolase family 17 protein
Sb09g029860	Sobic.009G247900	2.84	0.0011	late embryogenesis abundant protein, putative / LEA protein, putative
Sb09g022270	Sobic.009G159900	2.46	0.0332	RPL (REPLUMLESS); DNA binding / sequence-specific DNA binding / transcription factor
Sb01g050270	Sobic.001G540300	2.56	0.0054	unknown protein
Sb10g028680	Sobic.010G248100	2.53	0.0306	ATEXO70G1 (exocyst subunit EXO70 family protein G1); protein binding
Sb07g028860	Sobic.007G223300	7.31	0.0006	BIM2 (BES1-interacting Myc-like protein 2); DNA binding / transcription factor
Sb03g028240	Sobic.003G224100	3.92	0.0006	JAR1 (JASMONATE RESISTANT 1); ATP binding / adenylyltransferase/ catalytic/ jasmonate-amino synthetase
Sb07g029150	Sobic.007G226600	4.72	0.0004	ATHB6; DNA binding / protein binding / sequence-specific DNA binding / transcription activator/ transcription factor
Sb03g014430	Sobic.003G161500	5.53	0.0139	RBOHD (RESPIRATORY BURST OXIDASE HOMOLOGUE D); NAD(P)H oxidase
Sb09g022950	Sobic.009G167800	2.27	0.0235	protein kinase family protein
Sb04g009090	Sobic.004G111100	2.57	0.0107	GDSL-motif lipase/hydrolase family protein
Sb07g028540	Sobic.007G218900	2.63	0.0021	WIP1 (WPP-DOMAIN INTERACTING PROTEIN 1); protein heterodimerization/ protein homodimerization
Sb06g033820	Sobic.006G277200	2.12	0.0168	AtTLP1 (TUBBY LIKE PROTEIN 1); phosphoric diester hydrolase/ transcription factor
Sb03g040110	Sobic.003G359200	4.74	0.0045	glycine-rich protein
Sb01g012910	Sobic.001G148400	2.03	0.0132	CAX7 (calcium exchanger 7); calcium:sodium antiporter/ cation:cation antiporter
Sb07g027570	Sobic.007G208500	2.18	0.0047	unknown protein
Sb01g019830	#N/A	2.16	0.0086	unknown protein
Sb07g005610	Sobic.007G071000	3.03	0.002	DNA binding
Sb04g021530	Sobic.004G163600	3.9	0.0079	unknown protein
Sb06g025380	Sobic.006G179200	2.24	0.0062	CYCB2;4 (CYCLIN B2;4); cyclin-dependent protein kinase regulator
Sb04g037160	Sobic.004G344400	2.41	0.0074	unknown protein
Sb09g025760	#N/A	27.34	0.0002	FT (FLOWERING LOCUS T); phosphatidylethanolamine binding / protein binding
Sb10g027460	Sobic.010G231900	2.06	0.0382	plastocyanin-like domain-containing protein
Sb10g009020	Sobic.010G103500	2.36	0.0183	ATMAP70-2 (microtubule-associated proteins 70-2); microtubule binding
Sb10g007430	Sobic.010G085800	3.77	0.0361	glycine-rich protein
Sb02g043170	Sobic.002G420100	3.01	0.0097	GAUT7 (GALACTURONOSYLTRANSFERASE 7); polygalacturonate 4-alpha-galacturonosyltransferase/ transferase, transferring glycosyl groups
Sb03g036170	Sobic.003G313900	2.99	0.0094	jacalin lectin family protein
Sb03g026700	Sobic.003G205300	3.11	0.0046	senescence-associated protein-related
Sb02g039140	Sobic.002G373300	5.87	0.0007	PAA1 (PROTEASOME ALPHA SUBUNIT A 1); endopeptidase/ peptidase/ threonine-type endopeptidase
Sb08g000960	Sobic.008G010200	2.26	0.0048
Sb05g027180	Sobic.005G222200	2.48	0.0038	ACLA-3; ATP citrate synthase
Sb08g019560	Sobic.008G145300	2.3	0.0298	NPY2 (NAKED PINS IN YUC MUTANTS 2); protein binding / signal transducer
Sb10g022620	Sobic.010G173800	2.43	0.0298	BGAL1 (Beta galactosidase 1); beta-galactosidase/ catalytic/ cation binding / heme binding / peroxidase/ sugar binding
Sb01g033510	Sobic.001G350100	2.86	0.0046	ATL6; protein binding / zinc ion binding
Sb08g023170	Sobic.008G191500	2.93	0.0031	glycosyltransferase family 14 protein / core-2/I-branching enzyme family protein
Sb04g028950	Sobic.004G249800	6.48	0.0002	unknown protein
Sb05g002600	Sobic.005G030600	2.04	0.007	NRPE5; DNA binding / DNA-directed RNA polymerase
Sb10g012770	Sobic.010G134400	2.1	0.0068	diacylglycerol acyltransferase family
Sb04g030720	Sobic.004G269400	3.1	0.0004	pectinacetylesterase family protein
Sb04g027270	Sobic.004G228300	94.19	0	C2 domain-containing protein
Sb08g002590	Sobic.008G029400	5.16	0.0016	WRKY46; transcription factor
Sb01g005070	#N/A	2.05	0.0194	WRKY7; calmodulin binding / transcription factor
Sb06g033570	Sobic.006G274300	2.29	0.0071	NHL2
Sb08g000650	Sobic.008G006000	2.82	0.0003	unknown protein
Sb09g028280	Sobic.009G229900	5.09	0.0061	ROPGEF8; Rho guanyl-nucleotide exchange factor
Sb05g007145	Sobic.005G087700	57.33	0.0072	ATHPP2C5; catalytic/ protein serine/threonine phosphatase
Sb04g021870	Sobic.004G167300	2.19	0.0337	F-box family protein
Sb02g038960	Sobic.002G370800	2.34	0.0051	NF-YA3 (NUCLEAR FACTOR Y, SUBUNIT A3); transcription factor
Sb08g020150	Sobic.008G152400	13.03	0.0001	unknown protein
Sb10g006260	Sobic.010G071700	2.63	0.0013	RAP2.12; DNA binding / transcription factor
Sb01g019630	Sobic.001G223100	2.38	0.0053	PTR3 (PEPTIDE TRANSPORTER 3); dipeptide transporter/ transporter/ tripeptide transporter
Sb10g020980	Sobic.010G157100	6.53	0.0019	protein binding / zinc ion binding
Sb09g026400	#N/A	3.89	0.0141	ATP binding / DNA binding / DNA-directed DNA polymerase/ nucleoside-triphosphatase/ nucleotide binding
Sb02g027680	Sobic.002G239200	2.25	0.0033	XERICO; protein binding / zinc ion binding
Sb01g037900	Sobic.001G400400	4.79	0.0061	pectinesterase family protein
Sb10g027100	Sobic.010G227300	39.65	0.0004	DNA binding
Sb03g037370	Sobic.003G327700	2.11	0.0023	cysteine protease inhibitor, putative / cystatin, putative
Sb04g021540	Sobic.004G163700	2.37	0.0471	SBE2.2 (starch branching enzyme 2.2); 1,4-alpha-glucan branching enzyme
Sb02g005780	Sobic.002G068800	2.19	0.0474	galactosyltransferase family protein
Sb10g011110	Sobic.010G126100	3.58	0.0016	chloroplast nucleoid DNA-binding protein, putative
Sb09g022120	Sobic.009G158000	3.57	0.0004	unknown protein
Sb02g042460	Sobic.002G411900	2.9	0.0271	C2 domain-containing protein
Sb04g025010	Sobic.004G203800	2.87	0.0369	unknown protein
Sb03g028420	Sobic.003G226400	2.88	0.0014	late embryogenesis abundant protein, putative / LEA protein, putative
Sb09g022910	Sobic.009G167400	2.23	0.0052	unknown protein
Sb04g028130	Sobic.004G239500	2.48	0.0074	zinc finger (C3HC4-type RING finger) family protein
Sb01g012240	Sobic.001G140700	2.19	0.0052	PKP-ALPHA; pyruvate kinase
Sb08g000550	Sobic.008G004800	4.97	0.0027	ATFER4 (ferritin 4); binding / ferric iron binding / oxidoreductase/ transition metal ion binding
Sb05g000650	Sobic.005G005600	2.09	0.0437	PRA1.B2 (PRENYLATED RAB ACCEPTOR 1.B2)
Sb02g031190	Sobic.002G279100	2.15	0.0202	MYB4; DNA binding / transcription factor
Sb03g038170	Sobic.003G337500	4.3	0.0001	WRKY67; transcription factor
Sb07g028550	Sobic.007G219000	3.01	0.0015	WD-40 repeat family protein
Sb08g019900	Sobic.008G149100	7.04	0.0034	DNA binding / transcription factor
Sb08g001130	#N/A	2.2	0.0043	NRPE5; DNA binding / DNA-directed RNA polymerase
Sb01g019780	Sobic.001G225800	3.72	0.0074	zinc finger CONSTANS-related
Sb02g040040	Sobic.002G384100	3.23	0.0194
Sb06g023060	Sobic.006G153100	2.25	0.0391	UDP-glucoronosyl/UDP-glucosyl transferase family protein
Sb02g029530	Sobic.002G260600	2.61	0.0082	basic helix-loop-helix (bHLH) family protein
Sb03g030740	Sobic.003G251700	4.79	0.0038	ETT (ETTIN); DNA binding / transcription factor
Sb09g022880	Sobic.009G167100	21.06	0	RabGAP/TBC domain-containing protein
Sb10g001060	Sobic.010G009400	2.09	0.0032	XLG3 (extra-large GTP-binding protein 3); guanyl nucleotide binding / signal transducer
Sb06g023480	Sobic.006G157900	2.2	0.0092	C2 domain-containing protein
Sb04g028160	Sobic.004G240800	2.31	0.0082	protein kinase family protein
Sb05g006030	Sobic.005G072700	2.76	0.0011	unknown protein
Sb07g015080	Sobic.007G107500	6.19	0.0013
Sb02g042530	Sobic.002G412600	2.25	0.0015	RALFL33 (ralf-like 33); signal transducer
Sb01g018240	Sobic.001G206300	2.18	0.0042	Dof-type zinc finger domain-containing protein
Sb02g039370	Sobic.002G376100	2.69	0.0094	SRF6 (STRUBBELIG-RECEPTOR FAMILY 6); ATP binding / protein binding / protein kinase/ protein serine/threonine kinase/ protein tyrosine kinase
Sb02g026910	Sobic.002G229900	2.07	0.0036	DNAJ heat shock N-terminal domain-containing protein
Sb02g028370	Sobic.002G247200	4.31	0.0233	transcription factor jumonji (jmjC) domain-containing protein
Sb04g002910	Sobic.004G033800	2.33	0.006
Sb05g027000	Sobic.005G219300	5.08	0.0079	disease resistance protein (CC-NBS class), putative
Sb03g027720	Sobic.003G218500	8.62	0.0001	phospholipase/carboxylesterase family protein
Sb02g043510	#N/A	2.44	0.0327	CAM7 (CALMODULIN 7); calcium ion binding
Sb09g026030	Sobic.009G202900	2.44	0.003	AHP4 (HPT PHOSPHOTRANSMITTER 4); histidine phosphotransfer kinase/ transferase, transferring phosphorus-containing groups
Sb04g025980	Sobic.004G214500	3.4	0.0129	transport protein-related
Sb09g001960	Sobic.009G022900	5.69	0.0009	unknown protein
Sb10g029380	Sobic.010G256600	2.26	0.0347	transferase, transferring glycosyl groups
Sb09g026100	Sobic.009G203700	5.05	0.0158	PAP1 (PHYTOCHROME-ASSOCIATED PROTEIN 1); transcription factor
Sb04g036880	Sobic.004G341300	6.58	0.0004	KCS12 (3-KETOACYL-COA SYNTHASE 12); acyltransferase/ catalytic/ transferase, transferring acyl groups other than amino-acyl groups
